# Daily glycome and transcriptome profiling reveals polysaccharide structures and glycosyltransferases critical for cotton fiber growth

**DOI:** 10.1101/2024.04.23.589927

**Authors:** Sivakumar Swaminathan, Corrinne E. Grover, Alither S. Mugisha, Lauren E. Sichterman, Youngwoo Lee, Pengcheng Yang, Eileen L. Mallery, Josef J Jareczek, Alexis G Leach, Jun Xie, Jonathan F. Wendel, Daniel B. Szymanski, Olga A. Zabotina

**Affiliations:** Roy J Carver Department of Biochemistry, Biophysics and Molecular Biology, Iowa State University, Ames, IA 50011, USA; Department of Ecology, Evolution and Organismal Biology, Iowa State University, Ames, IA 50011, USA; Department of Biological Sciences, Purdue University, West Lafayette, IN 47907, USA; Department of Statistics, Purdue University, West Lafayette, IN 47907, USA

## Abstract

Cotton fiber length and strength are key determinants of its quality. Dynamic changes in the pectin, xyloglucan, xylan, and cellulose polysaccharide epitopes content during fiber growth contribute to complex remodeling of fiber cell wall (CW) and quality. Detailed knowledge about polysaccharide compositional and structural alteration in the fiber during fiber elongation and strengthening is vastly limited. Here, large-scale glycome profiling coupled with fiber phenotype and transcriptome profiling was conducted on fiber collected daily covering the most critical fiber developmental window. High temporal resolution profiling allowed us to identify specific polysaccharide epitopes associated with distinct fiber phenotypes that might contribute to fiber quality. This study revealed the critical role of highly branched RG-I pectin epitopes such as, β-1,4-linked-galactans, β-1,6-linked-galactans, and arabinogalactans, in addition to earlier reported homogalacturonans and xyloglucans in the formation of cotton-fiber-middle-lamella and contributing to fiber plasticity and elongation. We also propose the essential role of heteroxylans (Xyl-MeGlcA and Xyl-3Ar), as a guiding factor for secondary CW cellulose-microfibril arrangement, thus contributing to fiber strength. Correlation analysis of glycome and transcriptome data identified several key putative glycosyltransferases involved in synthesizing the critical polysaccharide epitopes. Novel details discovered here provide a foundation to identify molecular factors that dictate important fiber traits.
