## Supplemental Table S1 for "Daily glycome and transcriptome profiling reveals polysaccharide structures and glycosyltransferases critical for cotton fiber growth"

### Sheet: Polysaccharide content
Supplemental Table S1. Weight and percentage content of cotton fiber cell wall polysaccharides (6 - 25 DPA).
(A) Weight of cotton fiber cell wall and polysaccharides (mg)									(B) Cotton fiber cell wall polysaccharides (%)
DPA	Replications	Cell Wall (mg)*	Pectin (mg)*	Hemicellulose (mg)*	Cellulose (mg)*	Crystalline Cellulose (mg)*			DPA	Replications	Pectin (%)**	Hemicellulose (%)**	Cellulose (%)**	Crystalline Cellulose (%)**
6	Rep1	7	2.5	1.8	2	0.2			6	Rep1	35.7143	25.7143	28.5714	2.85714
6	Rep2	12	4	3	2.5	0.275			6	Rep2	33.3333	25	20.8333	2.29167
6	Rep3	8.8	2.3	1.4	2.3	0.23			6	Rep3	26.1364	15.9091	26.1364	2.61364
6	Rep4	7.6	2.3	1.3	2.2	­­			6	Rep4	30.2632	17.1053	28.9474	­­
6	Rep5	5.8	2.2	1.6	1.6	­­			6	Rep5	37.931	27.5862	27.5862	­­
7	Rep1	20.6	3.6	3.6	4.1	0.451			7	Rep1	17.4757	17.4757	19.9029	2.18932
7	Rep2	13.9	2.4	2	2.4	0			7	Rep2	17.2662	14.3885	17.2662	­­
7	Rep3	19	6.6	4.1	4.7	0.564			7	Rep3	34.7368	21.5789	24.7368	2.96842
7	Rep4	27.8	8.6	5.7	7.8	­­			7	Rep4	30.9353	20.5036	28.0576	­­
7	Rep5	22.4	6.5	3.5	5.8	0.754			7	Rep5	29.0179	15.625	25.8929	3.36607
8	Rep1	28.3	3.3	5	7.2	1.08			8	Rep1	11.6608	17.6678	25.4417	3.81625
8	Rep2	27.3	3.4	5.3	6.6	0.924			8	Rep2	12.4542	19.4139	24.1758	3.38462
8	Rep3	25.8	7.8	6.4	7.3	0.876			8	Rep3	30.2326	24.8062	28.2946	3.39535
8	Rep4	32.6	8.1	10.9	8.8	­­			8	Rep4	24.8466	33.4356	26.9939	­­
8	Rep5	29.1	6.7	5.4	9.2	­­			8	Rep5	23.0241	18.5567	31.6151	­­
9	Rep1	27.6	5.7	8.2	8.6	­­			9	Rep1	20.6522	29.7101	31.1594	­­
9	Rep2	35.6	4.7	5	10.8	­­			9	Rep2	13.2022	14.0449	30.3371	­­
9	Rep3	26.9	4.7	5.7	8.7	­­			9	Rep3	17.4721	21.1896	32.342	­­
9	Rep4	37	3.5	7.6	11.2	2.016			9	Rep4	9.45946	20.5405	30.2703	5.44865
9	Rep5	41.8	7.7	11	11.2	1.792			9	Rep5	18.4211	26.3158	26.7943	4.28708
9	Rep6	43.5	9.1	12.5	12.4	1.984			9	Rep6	20.9195	28.7356	28.5057	4.56092
9	Rep7	36.9	6.7	7.6	11.8	­­			9	Rep7	18.1572	20.5962	31.9783	­­
10	Rep1	50.4	4.1	11.5	16.9	2.873			10	Rep1	8.13492	22.8175	33.5317	5.7004
10	Rep2	50.6	4.5	10	15.7	3.297			10	Rep2	8.89328	19.7628	31.0277	6.51581
10	Rep3	52	8.5	14.4	16.4	3.28			10	Rep3	16.3462	27.6923	31.5385	6.30769
10	Rep4	53.7	7.6	11.8	18.2	­­			10	Rep4	14.1527	21.9739	33.892	­­
11	Rep1	61	4.6	10.3	18.2	4.368			11	Rep1	7.54098	16.8852	29.8361	7.16066
11	Rep2	47	3.8	7.6	15.5	3.41			11	Rep2	8.08511	16.1702	32.9787	7.25532
11	Rep3	49	8.8	14.7	14.9	3.576			11	Rep3	17.9592	30	30.4082	7.29796
12	Rep1	50	5.6	14.7	16.5	3.795			12	Rep1	11.2	29.4	33	7.59
12	Rep2	44.3	4.8	10.6	15.1	4.077			12	Rep2	10.8352	23.9278	34.0858	9.20316
12	Rep3	41.4	5.6	10.2	15.2	3.8			12	Rep3	13.5266	24.6377	36.715	9.17874
12	Rep4	51.1	8.8	13.6	17.6	­­			12	Rep4	17.2211	26.6145	34.4423	­­
13	Rep1	27.3	4.5	7	8.9	2.67			13	Rep1	16.4835	25.641	32.6007	9.78022
13	Rep2	40.1	6.8	10.5	16.7	5.01			13	Rep2	16.9576	26.1845	41.6459	12.4938
13	Rep3	53.2	6.2	8.6	21.4	5.35			13	Rep3	11.6541	16.1654	40.2256	10.0564
14	Rep1	74.4	8.8	17.2	29.2	8.468			14	Rep1	11.828	23.1183	39.2473	11.3817
14	Rep2	77.3	8.8	17.5	28.5	9.405			14	Rep2	11.3842	22.6391	36.8693	12.1669
14	Rep3	60.3	11.9	17	23.1	7.623			14	Rep3	19.7347	28.1924	38.3085	12.6418
15	Rep1	54	5.9	14	18.5	­­			15	Rep1	10.9259	25.9259	34.2593	­­
15	Rep2	76.1	7.9	17.9	25.4	8.128			15	Rep2	10.3811	23.5217	33.3771	10.6807
15	Rep3	92.5	8.8	24.5	35.9	12.565			15	Rep3	9.51351	26.4865	38.8108	13.5838
15	Rep4	73.3	7.6	14.6	26.6	9.31			15	Rep4	10.3683	19.9181	36.2892	12.7012
16	Rep1	51	6.4	11.1	21.6	8.424			16	Rep1	12.549	21.7647	42.3529	16.5176
16	Rep2	79.9	9.2	19.5	30.6	10.098			16	Rep2	11.5144	24.4055	38.2979	12.6383
16	Rep3	65.2	11.1	15.6	25.6	9.472			16	Rep3	17.0245	23.9264	39.2638	14.5276
17	Rep1	91	7.8	23	43.3	16.887			17	Rep1	8.57143	25.2747	47.5824	18.5571
17	Rep2	128.6	9.3	30.6	65.7	22.338			17	Rep2	7.23173	23.7947	51.0886	17.3701
17	Rep3	109.9	12.5	30.1	50.8	17.272			17	Rep3	11.374	27.3885	46.2238	15.7161
18	Rep1	175.7	20.9	39.7	101.4	38.532			18	Rep1	11.8953	22.5953	57.712	21.9306
18	Rep2	110.2	13.4	29.9	56.5	28.25			18	Rep2	12.1597	27.1325	51.2704	25.6352
18	Rep3	158.1	15.8	38.1	100.6	41.246			18	Rep3	9.99367	24.0987	63.6306	26.0886
19	Rep1	155	12.4	27.3	88.5	­­			19	Rep1	8	17.6129	57.0968	­­
19	Rep2	218.4	14.9	37.4	146.4	60.024			19	Rep2	6.82234	17.1245	67.033	27.4835
19	Rep3	190.1	14.9	42	118.3	50.869			19	Rep3	7.83798	22.0936	62.2304	26.7591
19	Rep4	161.9	13.2	22	108	54			19	Rep4	8.15318	13.5886	66.7078	33.3539
20	Rep1	260.3	15.4	30.5	175.2	87.6			20	Rep1	5.91625	11.7172	67.307	33.6535
20	Rep2	264.2	15.8	33.1	184.1	81.004			20	Rep2	5.98032	12.5284	69.6821	30.6601
20	Rep3	222.3	13.8	22.5	140.7	66.129			20	Rep3	6.20783	10.1215	63.2928	29.7476
21	Rep1	267	13.3	32.1	190.5	97.155			21	Rep1	4.98127	12.0225	71.3483	36.3876
21	Rep2	311.8	16.1	36.5	203.4	95.598			21	Rep2	5.16357	11.7062	65.2341	30.66
21	Rep3	284.9	16.7	31.6	205.7	100.793			21	Rep3	5.86171	11.0916	72.2008	35.3784
22	Rep1	328	17.6	33.6	247	128.44			22	Rep1	5.36585	10.2439	75.3049	39.1585
22	Rep2	237.1	22	37.2	158.2	87.01			22	Rep2	9.27879	15.6896	66.7229	36.6976
22	Rep3	252.5	16.1	24.9	178.5	­­			22	Rep3	6.37624	9.86139	70.6931	­­
22	Rep4	281.2	19.4	35.5	201.1	108.594			22	Rep4	6.899	12.6245	71.5149	38.6181
23	Rep1	254.8	18	27.1	185.9	109.681			23	Rep1	7.06436	10.6358	72.9592	43.0459
23	Rep2	312.5	17.3	32.7	240.5	132.275			23	Rep2	5.536	10.464	76.96	42.328
23	Rep3	278.3	16.4	30	196	117.6			23	Rep3	5.89292	10.7797	70.4276	42.2566
24	Rep1	330	22.3	42.1	246.5	170.085			24	Rep1	6.75758	12.7576	74.697	51.5409
24	Rep2	377.1	25.3	42.9	289.9	182.637			24	Rep2	6.7091	11.3763	76.8762	48.432
24	Rep3	505.7	33	45.6	401.2	232.696			24	Rep3	6.52561	9.0172	79.3356	46.0146
25	Rep1	511.4	39.6	41.3	417.1	271.115			25	Rep1	7.74345	8.07587	81.5604	53.0143
25	Rep2	576.5	35.7	36.3	482.3	299.026			25	Rep2	6.19254	6.29662	83.66	51.8692
25	Rep3	603.2	36.3	45.9	485.4	310.656			25	Rep3	6.0179	7.60942	80.4708	51.5013
*Weight of cell wall and polysaccharides is from one boll									** % polysaccharides is from one boll and it is calculated by keeping the cell wall weight as 100%
