## Supplemental Table S2 for "Daily glycome and transcriptome profiling reveals polysaccharide structures and glycosyltransferases critical for cotton fiber growth"

### Sheet: Monosaccharide content
Supplemental Table S2. Monosaccharide content of polysaccharide fractions of cotton fiber (6 - 25 DPA).
Table S2A. Monosaccharide content of pectin-enriched fractions
DPA	Replication	Fucose (%)	Arabinose (%)	Rhamnose (%)	Galactose (%)	Glucose (%)	Xylose (%)	Mannose (%)	Galacturonic acid (%)	Glucuronic acid (%)
6	Rep1	0.546975	17.0299	9.55312	25.1773	12.9824	4.50235	4.95968	21.9922	3.25607
6	Rep2	0.681681	16.722	8.43635	27.7599	13.1526	4.3272	6.29209	17.9046	4.72346
6	Rep3	0.604328	17.076	8.59473	27.0686	13.0375	4.84477	5.02588	19.9084	3.88977
7	Rep1	0.779153	20.2703	10.9222	27.289	15.1014	2.14346	2.19077	18.1097	3.19398
7	Rep2	0.68594	16.3515	10.3552	27.8739	17.0909	3.92135	4.53135	14.9885	4.20137
7	Rep3	0.712546	18.0109	9.23873	27.3814	16.9061	3.4324	3.91331	16.6491	3.73768
8	Rep1	0.440529	22.5255	5.76957	28.5274	13.7999	3.53199	5.576	15.8882	3.94095
8	Rep2	0.927466	20.8632	4.72365	31.0868	11.5661	4.80045	7.35169	14.2659	4.41466
8	Rep3	0.693997	21.2244	5.53661	29.0971	12.913	4.56922	6.96384	14.977	4.0778
9	Rep1	0.559584	20.8392	4.66478	29.8503	13.939	2.57883	3.78082	19.0321	4.75541
9	Rep2	0.609415	20.6358	4.52007	27.5653	14.105	3.77125	4.63152	20.9163	3.24525
9	Rep3	0.5485	20.5975	4.59242	28.0778	14.122	3.25104	4.61726	19.2742	4.92332
10	Rep1	0.554048	22.8097	5.84511	32.7811	10.2366	2.48398	6.90377	14.08	4.36953
10	Rep2	0.510236	22.0793	5.80707	29.122	13.2573	1.65958	3.97326	18.74	4.88433
10	Rep3	0.552142	21.6445	5.25609	30.5157	13.4694	2.16178	4.76851	17.066	4.55693
11	Rep1	0.320937	22.0026	4.7007	29.8287	11.4785	1.19257	3.05319	23.1228	4.29998
11	Rep2	0.717224	22.6747	5.10313	28.3039	12.0523	2.69397	6.56853	17.498	4.38817
11	Rep3	0.62908	21.9986	4.81019	28.3663	11.7954	2.14327	4.98626	21.1044	4.0717
12	Rep1	0.484276	24.98	4.88523	28.9073	13.5503	1.60695	2.63664	18.7866	4.15032
12	Rep2	0.45068	26.09	5.01666	28.1686	12.6126	1.73881	2.78721	18.1546	4.96731
12	Rep3	0.47777	24.26	4.09426	30.7931	13.0915	1.88094	2.92504	18.0112	4.38194
13	Rep1	0.5484	25.9013	5.81178	29.8885	10.5689	1.45894	3.0022	18.9723	3.99588
13	Rep2	0.655841	26.6332	6.1561	33.6019	8.34837	1.25945	2.09493	15.3086	5.94167
13	Rep3	0.557921	26.9366	6.32805	31.9209	9.74183	1.07253	2.14746	16.7843	4.49583
14	Rep1	0.469769	24.7332	4.99952	33.9231	8.01762	1.54993	1.87313	20.5496	3.99764
14	Rep2	0.752955	26.4819	6.06905	34.6551	9.37057	1.73025	2.4007	15.2014	3.33808
14	Rep3	0.611362	25.1076	5.4405	34.0032	8.1941	1.69166	2.69159	18.7548	3.55079
15	Rep1	0.2737	23.4663	5.18492	31.1373	15.1167	0.681885	1.43932	17.943	4.85685
15	Rep2	0.354385	27.0136	7.6104	34.0554	9.63227	0.75611	2.19808	14.3321	3.99203
15	Rep3	0.264042	24.8399	6.9766	33.3964	11.8745	0.743997	1.88696	16.0665	4.02444
16	Rep1	0.35586	24.4326	7.03698	31.0358	14.5254	0.9324	1.66874	16.1112	3.94587
16	Rep2	0.322176	23.2596	7.22993	32.3741	12.9132	0.852471	2.02366	17.2753	3.9784
16	Rep3	0.387805	24.8236	7.96616	31.9638	11.226	0.823558	1.88307	16.9766	4.01328
17	Rep1	0.245828	27.1988	6.65384	33.2932	12.2859	0.825267	1.6709	14.2813	3.5449
17	Rep2	0.22211	25.5368	6.02346	30.5358	25.4894	0.632894	1.3624	7.28965	3.0032
17	Rep3	0.207914	24.644	6.32692	31.9016	21.013	0.732633	1.45545	10.4066	3.28245
18	Rep1	0.249044	23.9207	5.78284	31.511	26.619	0.362923	1.60921	6.75224	3.19302
18	Rep2	0.1539	25.2	6.34807	30.5265	25.6903	0.314644	1.01359	7.5584	3.31987
18	Rep3	0.247205	24.6037	5.54557	30.0187	26.4659	0.387838	1.39952	8.07612	3.56442
19	Rep1	0.26	21.7216	6.97191	29.6103	27.5288	0.449412	1.19875	8.19237	4.25842
19	Rep2	0.19089	23.9543	6.50997	30.5452	28.5761	0.62137	1.65038	5.78245	2.2426
19	Rep3	0.254452	22.9431	6.90942	30.4777	28.243	0.55391	1.24568	6.18568	3.34134
20	Rep1	0.256982	20.9779	6.92343	29.6987	29.8561	0.513578	1.14875	8.04258	2.59688
20	Rep2	0.194831	21.3085	6.20185	28.7536	30.2424	0.525686	1.21039	8.43379	3.20201
20	Rep3	0.199916	21.4259	6.92293	30.6968	29.3912	0.381284	1.2552	7.68965	2.66006
21	Rep1	0.168977	21.3099	5.98723	28.2576	32.2655	0.629833	1.76581	6.93655	2.69862
21	Rep2	0.215512	21.3879	5.70187	32.6226	26.1956	0.672814	1.81013	7.92102	3.47257
21	Rep3	0.192756	22.8639	6.44094	30.3129	28.2028	0.66407	1.63006	6.45051	3.28332
22	Rep1	0.282781	21.0999	3.447	29.2134	29.271	1.27874	3.76441	8.49793	3.14488
22	Rep2	0.164259	21.0711	4.83578	28.531	30.7456	1.43887	1.41149	7.57106	4.18087
22	Rep3	0.19952	22.4743	4.90559	28.2172	29.732	1.05881	2.79488	7.49407	3.12872
23	Rep1	0.161953	21.7138	8.07827	26.7903	26.9967	1.1877	2.01942	9.39919	3.65272
23	Rep2	0.306683	24.0003	8.3464	29.9489	20.4013	1.43177	3.18041	9.03683	3.34743
23	Rep3	0.243178	22.0314	8.21233	28.9578	23.99	1.97357	2.99159	8.01237	3.57485
24	Rep1	0.107416	25.0362	6.86334	29.0602	24.2853	1.37675	2.08745	6.92643	4.257
24	Rep2	0.227364	22.9775	8.45058	28.1444	25.6955	1.81871	2.90485	6.32121	3.45991
24	Rep3	0.19739	24.6828	7.96118	28.0227	24.799	1.50773	2.96153	6.8193	3.04579
25	Rep1	0.217788	21.6276	7.08318	29.1211	29.8358	1.24357	2.23022	5.62063	2.96687
25	Rep2	0.175005	23.5988	7.93955	25.582	31.5949	1.48912	1.84408	4.46988	3.27297
25	Rep3	0.199638	22.1926	7.11364	27.6016	30.3536	1.91342	2.71538	5.05031	2.88648
Table S2B. Monosaccharide content of hemicellulose-enriched fractions
DPA	Replication	Fucose (%)	Arabinose (%)	Rhamnose (%)	Galactose (%)	Glucose (%)	Xylose (%)	Mannose (%)	Galacturonic acid (%)	Glucuronic acid (%)
6	Rep1	2.33954	5.8252	1.31679	18.8227	39.57	14.8191	14.7677	1.79947	0.736852
6	Rep2	2.40043	6.92729	1.35469	19.67	38.23	13.9419	14.2557	1.72433	1.52938
6	Rep3	2.39986	8.62469	1.35737	19.7463	37.55	13.0486	14.1172	1.61899	1.61136
7	Rep1	2.5101	7.36464	1.50723	18.5745	39.2529	14.1441	14.5277	1.16803	0.950794
7	Rep2	2.61316	9.25866	2.41571	19.0825	36.5295	13.6558	12.85	2.04422	1.55049
7	Rep3	2.61627	8.19651	1.61466	18.2848	37.9119	13.9996	13.8887	1.96121	1.5164
8	Rep1	2.42905	6.185	2.28013	17.439	45.0516	13.49	11.6335	0.657988	0.773511
8	Rep2	2.27429	6.80703	1.25112	16.75	44.299	12.68	14.9217	0.392818	0.625166
8	Rep3	2.5167	8.96016	1.56247	17.4473	40.7673	13.85	13.7761	0.554029	0.849339
9	Rep1	2.56992	9.05722	1.70845	19.1417	42.052	12.0371	12.0414	0.508053	0.884124
9	Rep2	2.88643	8.78469	2.32226	20.2301	38.1143	11.0823	13.9993	1.01588	1.56487
9	Rep3	2.28172	8.20953	2.53569	18.6859	40.8313	11.9701	13.8032	0.619649	1.0245
10	Rep1	3.21366	8.31325	1.37064	19.2667	43.4524	11.32	12.1688	0.437074	0.508192
10	Rep2	2.88592	7.35676	1.66212	17.9242	41.6484	13.954	13.1275	0.454313	0.986827
10	Rep3	3.49788	8.00448	1.16381	17.9543	43.8629	11.3701	12.6482	0.745693	0.94751
11	Rep1	3.31084	6.72	1.02139	16.5741	46.7791	11.22	11.58	1.08337	1.69168
11	Rep2	2.08853	6.8	1.35192	18.5744	45.6152	11.57	12.5342	0.511933	1.27085
11	Rep3	2.99685	7.26	1.06656	17.7429	43.9266	11.95	12.5709	1.4765	1.08126
12	Rep1	2.12661	5.96978	1.25118	16.2354	49.6774	10.9432	12.0892	0.816574	0.890716
12	Rep2	2.22944	6.96376	1.7549	18.5855	45.3043	10.9955	11.8891	0.801971	1.47556
12	Rep3	2.07803	6.76686	1.03043	17.1043	48.6557	10.9993	11.4638	0.709273	1.18314
13	Rep1	1.77912	5.31099	1.5011	15.7667	55.7418	8.32898	9.20604	0.88661	1.47872
13	Rep2	1.84872	4.71819	1.48364	15.8914	57.2512	7.28442	9.98672	0.193416	1.34228
13	Rep3	1.80139	5.45905	1.4037	15.2904	57.2965	7.10045	9.9638	0.594001	1.2105
14	Rep1	1.77324	5.65953	1.22482	21.5335	50.938	7.48869	9.62475	0.401114	1.35638
14	Rep2	1.82499	5.29396	1.44706	16.4272	56.2477	6.77565	10.1123	0.613316	1.25778
14	Rep3	1.70991	5.76745	1.59413	14.9804	57.9287	7.3217	8.96851	0.607215	1.07079
15	Rep1	1.92443	5.96898	1.61281	15.5472	56.5484	7.2209	8.4805	1.10479	1.59198
15	Rep2	1.69	3.90503	1.17	12.56	65.0863	5.17406	9.32	0.531056	0.590356
15	Rep3	1.37216	4.37005	1.59141	14.5362	61.6673	6.9748	8.0025	0.879225	1.0117
16	Rep1	1.5298	4.32696	1.03692	13.7039	63.8835	5.9137	8.07568	0.499325	1.0302
16	Rep2	1.41078	4.57694	1.23037	12.9134	65.6551	5.71889	7.18292	0.260092	1.05157
16	Rep3	1.27029	4.19467	1.64347	13.8643	64.6929	5.3163	7.39301	0.579708	1.00888
17	Rep1	1.37207	4.41755	1.30168	9.52	71.0249	5.59	5.3	0.834343	0.612625
17	Rep2	0.655504	2.91229	0.698191	6.18366	81.3707	4.76	2.74426	0.0990821	0.578866
17	Rep3	1.37852	3.92093	0.799937	6.85183	76.5997	4.75	4.82128	0.667127	0.555746
18	Rep1	0.753215	2.48372	0.728091	6.36387	82.9341	2.49187	2.94999	0.653709	0.641432
18	Rep2	0.693311	2.41173	0.74198	6.26353	81.9669	3.94186	3.06913	0.391654	0.519937
18	Rep3	0.772631	2.77227	0.750356	5.3137	82.0489	3.86505	3.95629	0.422682	0.506842
19	Rep1	0.701158	3.29239	0.705168	6.44677	81.2107	4.26537	2.48862	0.228305	0.661545
19	Rep2	0.510998	2.40209	0.464765	4.31029	86.5175	3.38082	1.80078	0.230785	0.381944
19	Rep3	0.660784	2.47241	0.549665	5.78534	84.0641	3.23093	2.44702	0.29545	0.574428
20	Rep1	0.849896	3.03665	0.652597	6.85874	81.459	4.31979	1.87699	0.239786	0.706562
20	Rep2	0.589151	2.19281	0.565753	4.70446	86.2761	3.08149	1.87477	0.224194	0.491263
20	Rep3	0.795237	2.64732	0.691749	5.01598	84.6756	3.70064	1.6878	0.20199	0.508912
21	Rep1	0.752347	4.61172	0.787269	6.47423	80.027	4.24	1.87744	0.481738	0.634485
21	Rep2	0.577295	2.89848	0.589239	4.33949	84.7542	4.87677	1.11638	0.394165	0.453934
21	Rep3	0.682081	3.55102	0.628825	5.68616	82.8384	4.83854	1.29691	0.479513	0.520964
22	Rep1	0.604017	2.46523	0.583567	4.48627	83.5099	5.93055	1.62124	0.226552	0.572674
22	Rep2	0.68	2.63	0.98	6.56	79.95	5.97	1.71	0.49	0.85
22	Rep3	0.640171	2.65226	0.535667	4.86265	83.0991	5.8055	1.2124	0.26552	0.726742
23	Rep1	1.0756	6.33968	1.26593	8.56038	74.2528	4.49	2.60275	0.698233	0.713449
23	Rep2	0.703863	8.19205	1.06648	6.79838	75.6538	4.35	1.70172	0.561977	0.975024
23	Rep3	0.973151	7.65865	1.66209	7.06794	74.5334	4.24	2.52236	0.603105	0.823663
24	Rep1	1.62675	4.82981	0.919789	7.3	74.9	4.01174	1.57	3.40358	1.59575
24	Rep2	0.779555	6.08966	1.25397	7.46969	75.6274	5.17	1.6379	0.580035	1.3915
24	Rep3	1.03151	5.97362	1.86879	7.03848	75.57	4.0869	1.03951	1.18056	1.93625
25	Rep1	1.54566	6.58696	2.05796	7.54	73.6632	4.92	1.76	0.843162	1.30284
25	Rep2	1.22894	5.76221	1.43896	9.89117	74.107	4.76	1.57	0.416649	0.734394
25	Rep3	1.87298	6.74586	1.07485	8.15586	74.8515	4.44	1.265	0.699054	1.18616
