## Supplemental Table S3 for "Daily glycome and transcriptome profiling reveals polysaccharide structures and glycosyltransferases critical for cotton fiber growth"

### Sheet: Antiboides used
Supplemental Table S3. List of polysaccharide specific antibodies used in this study and their binding epitopes.
mAb*	Antigen Recognized	Epitope Recognized	Short names	Notes
CCRC-M1	Fucosylated Xyloglucan (Hemicellulose)	α-1,2-Fuc (from XG / RG-I / other polysacc)	Fuc	The CCRC-M1 binds to free fucose. Terminal fucosyl residues are present in xyloglucans, rhamnogalacturonan I (RG-I) from maize and sycamore maple, and arabinogalactans in some plants.
CCRC-M2	RG-Ia (Pectin)	RG-Ia clade	RG-Ia	Uncharacterized; selective to gum karaya plant preparations
CCRC-M7	RG-I (Pectin)	β-6 Galactan-3	RG-I-Gal3-1	bind to β-6 galactose disaccacharides attached to either β-1,3-linked or β-1,4-linked galactan backbones; do not tolerate substituents in either the 3- or 4-position of the middle galactose of the β-6 Galactan trisaccharide
CCRC-M9	RG-I (Pectin)	β-6 Galactan-1	RG-I-Gal1-1	bind to β-6 galactose disaccacharides attached to either β-1,3-linked or β-1,4-linked galactan backbones; display the greatest tolerance for side-chain substituents except for 4-linked substituents on the middle galactose of the β-6 Galactan trisaccharide
CCRC-M12	RG-I (Pectin)	β-6 Galactan-3	RG-I-Gal3-2	bind to β-6 galactose disaccacharides attached to either β-1,3-linked or β-1,4-linked galactan backbones; do not tolerate substituents in either the 3- or 4-position of the middle galactose of the β-6 Galactan trisaccharide
CCRC-M13	RG-I (Pectin)	β-6 Galactan-3	RG-I-Gal3-3	bind to β-6 galactose disaccacharides attached to either β-1,3-linked or β-1,4-linked galactan backbones; do not tolerate substituents in either the 3- or 4-position of the middle galactose of the β-6 Galactan trisaccharide
CCRC-M14	RG-I Backbone (Pectin)	RG-I Backbone	RG-I-BB-1	binds to RG-I hexasaccharide composed of three rhamnose-galacturonic acid disaccharide units [→2)-α-L-rhamnose-(1→4)-α-D-galacturonic acid -(1→]3 (DP = 6, R3U3).
CCRC-M16	RG-Ic (Pectin)	RG-Ic clade	RG-Ic-1	Uncharacterized; recognize an epitope present on RG-I preparations from soybean and Arabidopsis plant preparations
CCRC-M17	RG-I (Pectin)	β-6 Galactan-2	RG-I-Gal2-1	bind to β-6 galactose disaccacharides attached to either β-1,3-linked or β-1,4-linked galactan backbones; least tolerant of additional substitution
CCRC-M23	RG-Ic (Pectin)	RG-Ic clade	RG-Ic-2	Uncharacterized; recognize an epitope present on RG-I preparations from soybean and Arabidopsis plant preparations
CCRC-M26	AG-3 (Pectin)	Arabinogalactan-3	AG-3-1	Uncharacterized; bind strongly to gum ghatti, gum arabic, and pectic polysaccharide preparations from tomato and scyamore apple.
CCRC-M30	RG-Ib (Pectin)	RG-Ib clade	RG-Ib-1	Uncharacterized; ability to recognize Camelina seed mucilage; seed mucilage from Arabidopsis and Linseed plant preparations and weakly binds to lettuce RG-I
CCRC-M32	RG-I (Pectin)	β-6 Galactan-1	RG-I-Gal1-2	bind to β-6 galactose disaccacharides attached to either β-1,3-linked or β-1,4-linked galactan backbones; display the greatest tolerance for side-chain substituents except for 4-linked substituents on the middle galactose of the β-6 Galactan trisaccharide
CCRC-M35	RG-I Backbone (Pectin)	RG-I Backbone	RG-I-BB-2	binds to RG-I hexasaccharide composed of three rhamnose-galacturonic acid disaccharide units [→2)-α-L-rhamnose-(1→4)-α-D-galacturonic acid -(1→]3 (DP = 6, R3U3).
CCRC-M38	HG Backbone (pectin)	Deesterified HG backbone	HG-BBde-1	bind to fully de-methylesterified HG epitopes with a degree of polymerization of at least four (DP ≥ 4)
CCRC-M40	RG-I (Pectin)	Linseed Mucilage RG-I	RG-I-3	Uncharacterized; Linseed Mucilage RG-I
CCRC-M44	RG-I (Pectin)	β-6 Galactan-1	RG-I-Gal1-3	bind to β-6 galactose disaccacharides attached to either β-1,3-linked or β-1,4-linked galactan backbones; display the greatest tolerance for side-chain substituents except for 4-linked substituents on the middle galactose of the β-6 Galactan trisaccharide
CCRC-M48	Non-Fucosylated Xyloglucan (Hemicellulose)	XXLG / XLLG	XG-XnLG	epitope that includes the non-reducing terminal X side-chain and the L side-chain closest to the reducing terminus (XnLG); substitutions of the middle xylosyl residue appear not to be necessary for or interfere with antibody binding
CCRC-M50	Non-Fucosylated Xyloglucan (Hemicellulose)	XLXG	XG-XLX-1	appears to target a larger epitope that encompasses the L side-chain and additional residues (XLX-XG), although the exact structural requirements for binding are unknown
CCRC-M55	Non-Fucosylated Xyloglucan (Hemicellulose)	XLXG	XG-XLX-2	appears to target a larger epitope that encompasses the L side-chain and additional residues (XLX-XG), although the exact structural requirements for binding are unknown
CCRC-M57	Non-Fucosylated Xyloglucan (Hemicellulose)	(XXXG)n; n≥3	XG-(XXXG)3-1	bind multimers of at least n = 3
CCRC-M58	Non-Fucosylated Xyloglucan (Hemicellulose)	(XXXG)n; n≥2	XG-(XXXG)2-1	bind multimers of at least n = 2
CCRC-M60	RG-I (Pectin)	β-6 Galactan-1	RG-I-Gal1-4	bind to β-6 galactose disaccacharides attached to either β-1,3-linked or β-1,4-linked galactan backbones; display the greatest tolerance for side-chain substituents except for 4-linked substituents on the middle galactose of the β-6 Galactan trisaccharide
CCRC-M61	RG-Ib (Pectin)	RG-Ib clade	RG-Ib-2	Uncharacterized; ability to recognize Camelina seed mucilage; weakly recognizes glucuronoxylans
CCRC-M72	RG-I Backbone (Pectin)	RG-I Backbone	RG-I-BB-3	binds to RG-I hexasaccharide composed of three rhamnose-galacturonic acid disaccharide units [→2)-α-L-rhamnose-(1→4)-α-D-galacturonic acid -(1→]3 (DP = 6, R3U3).
CCRC-M77	RG-I (Pectin)	β-6 Galactan-2	RG-I-Gal2-2	bind to β-6 galactose disaccacharides attached to either β-1,3-linked or β-1,4-linked galactan backbones; least tolerant of additional substitution
CCRC-M78	AG-4 (Pectin)	Arabinogalactan-4	AG-4	bind to gum arabic and RG-I preparations from a broad range of plants
CCRC-M80	RG-I (Pectin)	β-6 Galactan-3	RG-I-Gal3-4	bind to β-6 galactose disaccacharides attached to either β-1,3-linked or β-1,4-linked galactan backbones; do not tolerate substituents in either the 3- or 4-position of the middle galactose of the β-6 Galactan trisaccharide
CCRC-M84	Fucosylated Xyloglucan (Hemicellulose)	XXFG & RG-I / other polysacc	XG-FF-1	While a single fucosyl residue is sufficient for recognition, it appear to preferentially bind to di-fucosylated xyloglucan (XFFG)
CCRC-M85	AG-3 (Pectin)	Arabinogalactan-3	AG-3-2	bind strongly to gum ghatti, gum arabic, and pectic polysaccharide preparations from tomato and scyamore apple.
CCRC-M86	Non-Fucosylated Xyloglucan (Hemicellulose)	(XXXG)n; n≥3	XG-(XXXG)3-2	bind multimers of at least n = 3
CCRC-M87	Non-Fucosylated Xyloglucan (Hemicellulose)	XXLG / XLXG / XLLG	XG-L-1	a single galactosyl substitution (L-XG) was sufficient for the binding;
CCRC-M92	RG-I (Pectin)	β-3 Galactan backbone	AG-4/Gal3-BB	bind to gum arabic and RG-I preparations from a broad range of plants; binds to different β -1,3-linked galacto oligosaccharide backbones of RG-I pectins, with tolerance for various β -1,6-linked arabinose and Gal substitutions.
CCRC-M94	Physcomitrella Pectin	Physcomitrella Pectin	RG-I-1	Uncharacterized; Physcomitrella Pectin
CCRC-M96	Non-Fucosylated Xyloglucan (Hemicellulose)	XLXG	XG-XLX-3	appears to target a larger epitope that encompasses the L side-chain and additional residues (XLX-XG), although the exact structural requirements for binding are unknown
CCRC-M98	Physcomitrella Pectin	Physcomitrella Pectin	RG-I-2	Uncharacterized; Physcomitrella Pectin
CCRC-M99	Non-Fucosylated Xyloglucan (Hemicellulose)	(XXXG)n; n≥2	XG-(XXXG)2-2	bind multimers of at least n = 2
CCRC-M100	Non-Fucosylated Xyloglucan (Hemicellulose)	GXXX / GGXX / GXXG	XG-XX-1	Requires a free unsubstituted glucosyl backbone residue at the position next to the Xyl substituent toward the nonreducing end. It targets internal XG and requires backbone with at least two sequential α-1,6-D-xylopyranose (Xylp) residues (XX-XG).
CCRC-M101	Non-Fucosylated Xyloglucan (Hemicellulose)	XXLG / XLXG / XLLG	XG-L-2	a single galactosyl substitution (L-XG) was sufficient for the binding;
CCRC-M103	Non-Fucosylated Xyloglucan (Hemicellulose)	GXXX / GGXX / GXXG	XG-XX-2	Requires a free unsubstituted glucosyl backbone residue at the position next to the Xyl substituent toward the nonreducing end. It targets internal XG and requires backbone with at least two sequential α-1,6-D-xylopyranose (Xylp) residues (XX-XG).
CCRC-M105	Xylan-2 (Hemicellulose)	Xylan-2 group	Xyl-2	highly selective for the Phormium xylans and not any other plants
CCRC-M106	Fucosylated Xyloglucan (Hemicellulose)	XXFG & RG-I / other polysacc	XG-FF-2	While a single fucosyl residue is sufficient for recognition, it appear to preferentially bind to di-fucosylated xyloglucan (XFFG)
CCRC-M107	RG-I (Pectin)	β-4 Galactan backbone (DP=3 or greater)	Gal4-BB3	CCRC-M107 requires a β-1,4 galactan epitope of at least three contiguous unsubstituted galactosyl residues; tolerates limited arabinose substitution
CCRC-M108	Xylan (Hemicellulose) & Non-Fucosylated Xyloglucan (Hemicellulose)	2Ara-Xylan / XDDG xyloglucan	Xyl-2Ar/XG-ArAr-1	recognizes linear chains of β-1,4-linked xylan that are substituted with an α-1,2-linked arabinosyl substituent; it recognizes an XDDG xyloglucan oligosaccharide
CCRC-M109	Xylan (Hemicellulose) & Non-Fucosylated Xyloglucan (Hemicellulose)	2Ara-Xylan / XDDG xyloglucan	Xyl-2Ar/XG-ArAr-2	recognizes linear chains of β-1,4-linked xylan that are substituted with an α-1,2-linked arabinosyl substituent; it recognizes larger XDDG xyloglucan oligosaccharide
CCRC-M112	RG-I (Pectin)	β-6 Galactan-3	RG-I-Gal3-5	bind to β-6 galactose disaccacharides attached to either β-1,3-linked or β-1,4-linked galactan backbones; do not tolerate substituents in either the 3- or 4-position of the middle galactose of the β-6 Galactan trisaccharide
CCRC-M114	Xylan-3 (Hemicellulose)	Xylan-3 group	Xyl-3-1	bind to xylans from monocot grasses and not to dicotyledonous plants nor to xylans from non-Commelinoid monocots.
CCRC-M116	Xylan-3 (Hemicellulose)	Xylan-3 group	Xyl-3-2	bind to xylans from monocot grasses and not to dicotyledonous plants nor to xylans from non-Commelinoid monocots.
CCRC-M126	RG-I (Pectin)	β-6 Galactan-3	RG-I-Gal3-6	bind to β-6 galactose disaccacharides attached to either β-1,3-linked or β-1,4-linked galactan backbones; do not tolerate substituents in either the 3- or 4-position of the middle galactose of the β-6 Galactan trisaccharide
CCRC-M132	HG backbone (Pectin)	Deesterified HG backbone	HG-BBde-2	largely or completely demethyl esterified homogalacturonan epitope
CCRC-M133	RG-I (Pectin)	β-4 Galactan backbone (DP=6 or greater)	Gal4-BB6	binding β-1,4 galactans with DP = 6 or greater and did not recognize any substituted compounds
CCRC-M134	RG-I (Pectin)	β-6 Galactan-3	RG-I-Gal3-7	bind to β-6 galactose disaccacharides attached to either β-1,3-linked or β-1,4-linked galactan backbones; do not tolerate substituents in either the 3- or 4-position of the middle galactose of the β-6 Galactan trisaccharide
CCRC-M137	Xylan backbone (Hemicellulose)	Xylan Backbone (DP=5 or greater)	Xyl-BB5-1	target unsubstituted xylan backbones of DP = 5 or greater
CCRC-M138	Xylan backbone (Hemicellulose)	Xylan Backbone (DP=8)	Xyl-BB8	require at least 8 unsubstituted xylosyl residues
CCRC-M145	Xylan (Hemicellulose)	MeGlcA-Xylan	Xyl-MeGlcA-1	recognizes xylan oligosaccharides containing O-4 methylated α-1,2-linked GlcA (4-O-methyl glucuronic acid (MeGlcA))
CCRC-M147	Xylan backbone (Hemicellulose)	Xylan Backbone (DP=2)	Xyl-BB2	binds to β-1,4-linked xylosyl disaccharide backbone with low tolerance for substitution
CCRC-M148	Xylan backbone (Hemicellulose)	Xylan Backbone (DP=5 or greater)	Xyl-BB5-2	target unsubstituted xylan backbones of DP = 5 or greater; may bind to certain arabinoxylans
CCRC-M149	Xylan backbone (Hemicellulose)	Xylan Backbone (DP=3)	Xyl-BB3	binds to β-1,4-linked xylosyl trisaccharide backbone with low tolerance for substitution
CCRC-M150	Xylan (Hemicellulose)	GlcA-Xylan	Xyl-GlcA	recognizes xylan oligosaccharides containing unmethylated α-1,2-linked GlcA
CCRC-M152	Xylan backbone (Hemicellulose)	Xylan Backbone (DP=4S)	Xyl-BB4-1	require a minimum backbone length of four xylosyl residues and tolerates backbone substitution
CCRC-M153	Xylan backbone (Hemicellulose)	Xylan Backbone (DP=6S)	Xyl-BB6	require a minimum backbone length of six xylosyl residues and tolerates backbone substitution
CCRC-M154	Xylan (Hemicellulose)	3Ara-Xylan	Xyl-3Ar	binds exclusively to xylan oligosaccharides consisting of single α-1,3-linked arabinofuranosyl residue; does not bind to linear unsubstituted xylan backbones, does not bind to oligosaccharides where the side chains consist of two arabinosyl residues
CCRC-M155	Xylan (Hemicellulose)	MeGlcA-Xylan	Xyl-MeGlcA-2	recognize methylated glucuronoxylans; require methyl-etherification at O-4 to bind
CCRC-M159	Xylan backbone (Hemicellulose)	Xylan Backbone (DP=4S)	Xyl-BB4-2	require a minimum backbone length of four xylosyl residues and tolerates backbone substitution
CCRC-M164	RG-I (Pectin)	Linseed Mucilage RG-I	RG-I-4	Uncharacterized; Linseed Mucilage RG-I
Callose Ab	Callose	linear (1→3)-β-oligosaccharide segments in (1→3)-β-glucans	Cal	recognizes linear (1→3)-β-oligosaccharide segments in (1→3)-β-glucans
JIM7	Homogalacturonan backbone (Pectin)	Homogalacturonan backbone	HG-BBMe	methyl esterified homogalacturonan backbone
JIM13	AGP (Arabinogalactan pectins/proteins)	Arabinogalactan-3	AG-3-3	Uncharacterized; bind strongly to gum ghatti, gum arabic, and pectic polysaccharide preparations from tomato and scyamore apple.
JIM14	AGP (Arabinogalactan pectins/proteins)	Arabinogalactan-2	AG-2	bind to linear and branched arabinans and RG-I preparations from diverse plants but do not bind to larch arabinogalactan; binds to β-1,3-linked internal β-1,6 galactans with arabinose substitution
JIM15	AGP (Arabinogalactan pectins/proteins)	Arabinogalactan-3	AG-3-4	Uncharacterized; bind strongly to gum ghatti, gum arabic, and pectic polysaccharide preparations from tomato and scyamore apple.
LM2	AGP (Arabinogalactan pectins/proteins)	Β-linked glucuronic acid (GlcA) of AGPs	AGP-Ga	recognizes carbohydrate epitopes containing Β-linked glucuronic acid (GlcA) of AGPs
* Monoclonal antibodies obtained from Complex Carbohydrate Research Center, University of Georgia.
