## Supplemental Table S4 for "Daily glycome and transcriptome profiling reveals polysaccharide structures and glycosyltransferases critical for cotton fiber growth"

### Sheet: Pectin
Supplemental Table S4. Glycome profiling data of pectin-enriched fractions of cotton fiber (6 - 25 DPA).
Epitope Name	Replications	6 dpa	7 dpa	8 dpa	9 dpa	10 dpa	11 dpa	12 dpa	13 dpa	14 dpa	15 dpa	16 dpa	17 dpa	18 dpa	19 dpa	20 dpa	21 dpa	22 dpa	23 dpa	24 dpa	25 dpa
Fuc-P	Rep1	0.918	1.236	0.985	1.165	0.853	0.789	1.032	0.987	1.066	0.817	0.829	0.386	0.274	0.279	0.144	0.143	0.258	0.292	0.151	0.221
Fuc-P	Rep2	0.828	0.891	1.096	0.848	0.751	0.828	1.028	0.738	0.869	0.736	0.647	0.239	0.27	0.328	0.161	0.142	0.259	0.195	0.146	0.197
Fuc-P	Rep3	0.805	1.181	1.236	1.223	1.25	1.255	1.154	1.07	1.083	1.077	0.816	0.446	0.25	0.466	0.265	0.221	0.337	0.378	0.246	0.289
RG-Ia-P	Rep1	0.215	0.233	0.157	0.233	0.149	0.13	0.132	0.138	0.224	0.279	0.174	0.151	0.12	0.122	0.135	0.125	0.152	0.151	0.134	0.135
RG-Ia-P	Rep2	0.191	0.226	0.172	0.24	0.139	0.177	0.148	0.165	0.121	0.167	0.235	0.171	0.134	0.111	0.113	0.11	0.119	0.132	0.129	0.125
RG-Ia-P	Rep3	0.191	0.173	0.152	0.321	0.204	0.225	0.188	0.22	0.222	0.183	0.221	0.182	0.142	0.138	0.151	0.136	0.183	0.125	0.213	0.207
RG-I-Gal3-1-P	Rep1	0.634	0.847	0.848	0.999	0.678	0.715	0.771	0.863	0.814	0.781	0.625	0.641	0.345	0.399	0.256	0.301	0.345	0.177	0.242	0.199
RG-I-Gal3-1-P	Rep2	0.658	0.734	0.735	0.74	0.688	0.613	0.808	0.662	0.719	0.613	0.542	0.388	0.399	0.278	0.267	0.213	0.399	0.163	0.159	0.158
RG-I-Gal3-1-P	Rep3	0.523	0.594	0.611	0.933	0.737	0.968	1.048	0.998	0.857	0.672	0.613	0.368	0.394	0.273	0.247	0.342	0.36	0.373	0.243	0.233
RG-I-Gal1-1-P	Rep1	0.889	1.176	1.029	1.094	0.809	0.749	0.932	0.91	0.844	0.83	0.719	0.591	0.499	0.487	0.579	0.542	0.653	0.383	0.562	0.411
RG-I-Gal1-1-P	Rep2	0.725	0.832	0.973	0.818	0.729	0.591	0.883	0.656	0.763	0.568	0.418	0.358	0.506	0.381	0.353	0.396	0.572	0.399	0.363	0.34
RG-I-Gal1-1-P	Rep3	0.768	0.945	1.124	1.112	1.025	1.1	1.098	0.951	0.962	0.842	0.827	0.815	0.436	0.506	0.594	0.522	0.56	0.422	0.6	0.569
RG-I-Gal3-2-P	Rep1	0.67	0.832	0.656	0.862	0.574	0.584	0.578	0.812	0.801	0.68	0.652	0.492	0.317	0.431	0.197	0.227	0.255	0.234	0.219	0.198
RG-I-Gal3-2-P	Rep2	0.758	0.669	0.636	0.74	0.669	0.607	0.822	0.649	0.731	0.532	0.694	0.321	0.377	0.25	0.259	0.176	0.328	0.228	0.183	0.172
RG-I-Gal3-2-P	Rep3	0.512	0.722	0.717	0.802	0.533	0.721	0.963	0.677	0.743	0.556	0.587	0.338	0.386	0.235	0.241	0.225	0.288	0.243	0.194	0.187
RG-I-Gal3-3-P	Rep1	0.784	1.065	0.919	1.149	0.902	0.835	0.918	1.026	0.938	0.71	0.83	0.596	0.585	0.523	0.584	0.502	0.536	0.367	0.463	0.375
RG-I-Gal3-3-P	Rep2	0.807	0.835	0.914	0.773	0.807	0.668	0.957	0.759	0.825	0.592	0.577	0.401	0.52	0.463	0.322	0.436	0.613	0.349	0.356	0.292
RG-I-Gal3-3-P	Rep3	0.71	0.735	0.866	1.165	1.036	1.071	1.188	1.074	0.888	0.91	0.801	0.603	0.632	0.524	0.565	0.543	0.639	0.569	0.488	0.281
RG-I-BB-1-P	Rep1	0.925	1.23	0.98	1.183	0.962	0.772	1.033	0.918	0.931	0.802	0.815	0.565	0.541	0.529	0.639	0.622	0.701	0.462	0.702	0.497
RG-I-BB-1-P	Rep2	0.812	0.752	1	0.788	0.789	0.603	0.926	0.725	0.818	0.596	0.537	0.409	0.497	0.523	0.401	0.443	0.642	0.484	0.523	0.51
RG-I-BB-1-P	Rep3	0.835	1.163	1.11	1.195	1.142	1.133	1.173	1.044	0.987	0.974	0.809	0.777	0.677	0.832	0.604	0.635	0.732	0.614	0.721	0.541
RG-Ic-1-P	Rep1	0.151	0.164	0.129	0.146	0.129	0.134	0.17	0.134	0.114	0.129	0.114	0.124	0.11	0.1	0.109	0.119	0.103	0.102	0.116	0.133
RG-Ic-1-P	Rep2	0.258	0.126	0.182	0.129	0.152	0.167	0.2	0.155	0.191	0.136	0.129	0.116	0.126	0.13	0.105	0.104	0.122	0.128	0.116	0.122
RG-Ic-1-P	Rep3	0.132	0.164	0.135	0.149	0.172	0.222	0.165	0.268	0.184	0.145	0.173	0.203	0.124	0.241	0.132	0.126	0.161	0.173	0.202	0.306
RG-I-Gal2-1-P	Rep1	0.245	0.128	0.138	0.134	0.142	0.132	0.244	0.145	0.137	0.165	0.195	0.112	0.104	0.101	0.106	0.113	0.106	0.103	0.107	0.098
RG-I-Gal2-1-P	Rep2	0.15	0.21	0.14	0.156	0.106	0.141	0.306	0.145	0.214	0.118	0.115	0.137	0.128	0.114	0.106	0.105	0.127	0.133	0.111	0.124
RG-I-Gal2-1-P	Rep3	0.224	0.148	0.153	0.263	0.164	0.341	0.232	0.28	0.166	0.17	0.188	0.142	0.126	0.156	0.129	0.172	0.14	0.142	0.135	0.216
RG-Ic-2-P	Rep1	0.996	1.09	1.056	1.039	1.19	1.172	1.032	0.914	0.775	0.827	0.815	0.553	0.477	0.517	0.682	0.685	0.751	0.465	0.707	0.448
RG-Ic-2-P	Rep2	0.881	0.818	0.923	0.906	0.815	0.738	0.853	0.674	0.579	0.606	0.508	0.358	0.46	0.488	0.322	0.423	0.676	0.499	0.468	0.543
RG-Ic-2-P	Rep3	0.653	0.863	0.952	0.899	0.856	1.067	0.906	0.874	0.835	0.832	0.789	0.695	0.506	0.878	0.625	0.649	0.552	0.582	0.611	0.553
AG-3-1-P	Rep1	0.112	0.109	0.117	0.123	0.131	0.121	0.113	0.113	0.126	0.123	0.112	0.107	0.1	0.097	0.102	0.108	0.11	0.101	0.101	0.098
AG-3-1-P	Rep2	0.109	0.104	0.11	0.125	0.107	0.115	0.123	0.114	0.111	0.113	0.113	0.108	0.106	0.104	0.102	0.098	0.104	0.124	0.097	0.108
AG-3-1-P	Rep3	0.102	0.117	0.105	0.128	0.134	0.14	0.128	0.143	0.125	0.161	0.126	0.13	0.114	0.112	0.129	0.113	0.142	0.109	0.118	0.12
RG-Ib-1-P	Rep1	0.945	0.733	0.619	0.28	0.326	0.719	0.219	0.396	0.338	0.502	0.565	0.188	0.182	0.143	0.138	0.147	0.308	0.398	0.291	0.346
RG-Ib-1-P	Rep2	0.594	0.652	0.232	0.77	0.207	0.536	0.261	0.407	0.339	0.491	0.369	0.316	0.284	0.168	0.15	0.173	0.161	0.357	0.306	0.408
RG-Ib-1-P	Rep3	0.68	0.949	0.161	0.569	0.442	0.62	0.379	0.587	0.378	0.518	0.379	0.222	0.291	0.286	0.265	0.181	0.308	0.207	0.437	0.534
RG-I-Gal1-2-P	Rep1	0.835	0.982	0.937	1.08	1.11	1.034	0.998	0.945	0.928	0.693	0.738	0.615	0.469	0.516	0.62	0.606	0.49	0.251	0.452	0.308
RG-I-Gal1-2-P	Rep2	0.673	0.668	0.916	0.747	0.705	0.613	0.906	0.713	0.803	0.528	0.64	0.43	0.443	0.416	0.344	0.338	0.594	0.244	0.305	0.274
RG-I-Gal1-2-P	Rep3	0.592	0.87	0.939	1.039	1.079	1.069	1.115	1.016	0.912	0.867	0.712	0.529	0.574	0.387	0.392	0.487	0.517	0.505	0.421	0.33
RG-I-BB-2-P	Rep1	1.031	1.065	0.997	1.083	1.124	1.035	1.03	0.995	0.968	0.726	0.77	0.634	0.471	0.468	0.626	0.702	0.717	0.427	0.678	0.451
RG-I-BB-2-P	Rep2	0.853	0.744	0.934	0.813	0.838	0.894	0.916	0.736	0.814	0.602	0.571	0.443	0.484	0.45	0.44	0.473	0.646	0.478	0.442	0.482
RG-I-BB-2-P	Rep3	0.88	1.062	1.056	1.169	1.102	1.121	1.126	1.066	0.985	0.951	0.823	0.665	0.64	0.606	0.674	0.653	0.679	0.501	0.632	0.534
HG-Bbde-1-P	Rep1	1.124	1.2	1.07	1.211	1.28	1.182	1.141	1.08	1.051	0.819	0.821	0.63	0.675	0.572	0.73	0.831	0.826	0.514	0.785	0.574
HG-Bbde-1-P	Rep2	0.9	0.901	0.999	0.884	0.81	0.718	0.986	0.834	0.91	0.677	0.587	0.492	0.581	0.632	0.462	0.489	0.811	0.511	0.516	0.548
HG-Bbde-1-P	Rep3	0.839	1.201	1.209	1.267	1.264	1.238	1.257	1.107	1.04	1.114	0.953	0.855	0.811	0.856	0.708	0.745	0.859	0.687	0.674	0.752
RG-I-3-P	Rep1	0.419	0.663	0.604	0.838	0.786	0.75	0.618	0.708	0.705	0.482	0.496	0.465	0.37	0.395	0.327	0.406	0.323	0.285	0.392	0.251
RG-I-3-P	Rep2	0.439	0.581	0.762	0.679	0.712	0.648	0.711	0.646	0.686	0.456	0.464	0.312	0.403	0.326	0.238	0.199	0.415	0.267	0.236	0.243
RG-I-3-P	Rep3	0.439	0.592	0.789	0.776	0.89	0.981	1.021	0.859	0.755	0.587	0.518	0.449	0.322	0.31	0.318	0.312	0.403	0.305	0.344	0.333
RG-I-Gal1-3-P	Rep1	0.829	1.034	1.036	1.128	0.871	0.824	0.943	0.886	0.858	0.717	0.709	0.624	0.459	0.467	0.517	0.453	0.528	0.284	0.493	0.295
RG-I-Gal1-3-P	Rep2	0.699	0.754	0.908	0.743	0.68	0.557	0.922	0.658	0.773	0.688	0.731	0.612	0.476	0.364	0.321	0.245	0.473	0.265	0.239	0.299
RG-I-Gal1-3-P	Rep3	0.703	0.921	1.045	1.045	1.062	1.042	1.085	0.995	0.881	0.81	0.728	0.57	0.507	0.5	0.457	0.395	0.546	0.43	0.431	0.408
XG-XnLG-P	Rep1	0.263	0.292	0.306	0.292	0.153	0.202	0.414	0.426	0.501	0.17	0.168	0.141	0.102	0.099	0.104	0.105	0.116	0.102	0.118	0.105
XG-XnLG-P	Rep2	0.201	0.2	0.223	0.299	0.119	0.21	0.393	0.342	0.458	0.131	0.182	0.112	0.111	0.112	0.101	0.102	0.105	0.117	0.101	0.11
XG-XnLG-P	Rep3	0.18	0.196	0.222	0.294	0.287	0.264	0.406	0.382	0.581	0.258	0.172	0.116	0.106	0.121	0.128	0.123	0.142	0.131	0.109	0.116
XG-XLX-1-P	Rep1	0.921	0.967	0.924	0.976	0.482	0.461	0.992	0.888	0.876	0.406	0.744	0.298	0.131	0.121	0.108	0.114	0.183	0.107	0.103	0.158
XG-XLX-1-P	Rep2	0.792	0.826	0.756	0.731	0.236	0.537	0.895	0.669	0.798	0.261	0.563	0.233	0.145	0.182	0.11	0.1	0.145	0.128	0.099	0.15
XG-XLX-1-P	Rep3	0.69	0.792	0.927	0.949	0.958	0.935	1.033	0.813	0.991	0.922	0.612	0.2	0.147	0.236	0.148	0.173	0.203	0.191	0.122	0.123
XG-XLX-2-P	Rep1	0.491	0.364	0.446	0.474	0.132	0.14	0.575	0.575	0.761	0.161	0.498	0.203	0.108	0.103	0.099	0.108	0.118	0.099	0.105	0.108
XG-XLX-2-P	Rep2	0.274	0.382	0.371	0.427	0.146	0.251	0.652	0.549	0.657	0.177	0.303	0.139	0.113	0.117	0.102	0.097	0.103	0.115	0.098	0.113
XG-XLX-2-P	Rep3	0.328	0.319	0.248	0.532	0.334	0.263	0.401	0.487	0.713	0.806	0.631	0.135	0.113	0.132	0.131	0.109	0.152	0.114	0.112	0.119
XG-(XXXG)3-1-P	Rep1	0.107	0.114	0.13	0.124	0.097	0.108	0.116	0.124	0.127	0.11	0.127	0.108	0.098	0.095	0.096	0.099	0.098	0.098	0.097	0.099
XG-(XXXG)3-1-P	Rep2	0.101	0.11	0.107	0.113	0.097	0.108	0.149	0.121	0.12	0.112	0.137	0.1	0.103	0.103	0.097	0.096	0.098	0.11	0.097	0.1
XG-(XXXG)3-1-P	Rep3	0.112	0.12	0.105	0.128	0.123	0.148	0.172	0.12	0.143	0.203	0.107	0.107	0.1	0.109	0.112	0.111	0.125	0.101	0.103	0.113
XG-(XXXG)2-1-P	Rep1	0.169	0.196	0.196	0.243	0.168	0.324	0.212	0.268	0.247	0.226	0.162	0.207	0.111	0.11	0.105	0.109	0.131	0.116	0.135	0.114
XG-(XXXG)2-1-P	Rep2	0.245	0.147	0.143	0.159	0.126	0.164	0.291	0.178	0.217	0.145	0.177	0.112	0.109	0.134	0.106	0.1	0.118	0.201	0.101	0.113
XG-(XXXG)2-1-P	Rep3	0.177	0.139	0.162	0.221	0.229	0.237	0.233	0.425	0.401	0.298	0.255	0.172	0.117	0.134	0.131	0.109	0.149	0.122	0.128	0.119
RG-I-Gal1-4-P	Rep1	0.458	0.55	0.455	0.462	0.483	0.524	0.702	0.643	0.618	0.373	0.39	0.355	0.269	0.296	0.253	0.265	0.233	0.175	0.255	0.18
RG-I-Gal1-4-P	Rep2	0.385	0.481	0.508	0.465	0.467	0.554	0.754	0.491	0.543	0.354	0.405	0.231	0.311	0.252	0.205	0.192	0.254	0.151	0.184	0.179
RG-I-Gal1-4-P	Rep3	0.431	0.461	0.538	0.529	0.617	0.611	0.822	0.604	0.553	0.413	0.4	0.342	0.27	0.232	0.285	0.223	0.3	0.234	0.272	0.25
RG-Ib-2-P	Rep1	0.112	0.113	0.111	0.118	0.211	0.111	0.108	0.11	0.111	0.095	0.109	0.181	0.138	0.099	0.109	0.118	0.18	0.107	0.138	0.113
RG-Ib-2-P	Rep2	0.147	0.223	0.18	0.315	0.238	0.252	0.252	0.155	0.304	0.24	0.347	0.133	0.126	0.158	0.116	0.101	0.139	0.111	0.1	0.121
RG-Ib-2-P	Rep3	0.111	0.203	0.162	0.333	0.332	0.412	0.395	0.245	0.252	0.275	0.242	0.196	0.119	0.227	0.152	0.114	0.273	0.144	0.287	0.126
RG-I-BB-3-P	Rep1	1.02	1.085	1.088	1.095	0.929	0.838	1.018	0.955	0.972	0.77	0.733	0.669	0.439	0.427	0.628	0.568	0.626	0.452	0.712	0.416
RG-I-BB-3-P	Rep2	0.791	0.815	0.87	0.782	0.739	0.748	0.891	0.792	0.775	0.65	0.528	0.431	0.446	0.463	0.376	0.435	0.533	0.533	0.409	0.558
RG-I-BB-3-P	Rep3	0.739	1.059	1.014	1.17	1.147	1.114	1.275	0.991	0.965	0.934	0.672	0.597	0.586	0.794	0.725	0.572	0.571	0.479	0.625	0.572
RG-I-Gal2-2-P	Rep1	0.103	0.127	0.217	0.379	0.479	0.472	0.587	0.61	0.563	0.467	0.381	0.335	0.127	0.276	0.091	0.082	0.1	0.086	0.034	0.039
RG-I-Gal2-2-P	Rep2	0.131	0.194	0.214	0.344	0.417	0.462	0.626	0.494	0.56	0.442	0.393	0.234	0.217	0.151	0.11	0.091	0.112	0.115	0.066	0.099
RG-I-Gal2-2-P	Rep3	0.222	0.206	0.327	0.424	0.552	0.581	0.663	0.639	0.543	0.355	0.455	0.314	0.302	0.139	0.132	0.121	0.193	0.175	0.148	0.178
AG-4-P	Rep1	0.559	0.713	0.658	0.772	0.381	0.392	0.606	0.532	0.656	0.464	0.409	0.342	0.272	0.297	0.26	0.358	0.441	0.15	0.349	0.161
AG-4-P	Rep2	0.431	0.502	0.543	0.511	0.337	0.499	0.691	0.47	0.504	0.389	0.427	0.324	0.288	0.278	0.225	0.246	0.325	0.137	0.22	0.165
AG-4-P	Rep3	0.437	0.476	0.497	0.733	0.516	0.583	0.743	0.616	0.571	0.389	0.405	0.425	0.36	0.234	0.265	0.254	0.399	0.214	0.312	0.328
RG-I-Gal3-4-P	Rep1	0.845	0.792	0.826	1.063	0.897	0.834	0.848	0.958	0.963	0.786	0.799	0.611	0.483	0.522	0.572	0.606	0.429	0.268	0.4	0.331
RG-I-Gal3-4-P	Rep2	0.697	0.602	0.754	0.739	0.775	0.662	0.918	0.709	0.83	0.585	0.516	0.392	0.46	0.446	0.358	0.374	0.523	0.285	0.33	0.271
RG-I-Gal3-4-P	Rep3	0.643	0.597	0.615	1.077	1.006	1.075	1.138	1.005	0.975	0.816	0.653	0.582	0.633	0.617	0.411	0.396	0.395	0.381	0.444	0.373
XG-FF-1-P	Rep1	1.029	1.126	1.074	1.146	0.918	0.861	1.133	1.009	1.005	0.799	0.817	0.504	0.305	0.412	0.278	0.26	0.491	0.244	0.306	0.312
XG-FF-1-P	Rep2	0.79	0.804	0.922	0.811	0.765	0.616	0.992	0.743	0.879	0.556	0.588	0.336	0.35	0.465	0.192	0.173	0.334	0.325	0.236	0.319
XG-FF-1-P	Rep3	0.779	1.093	1.169	1.146	1.133	1.147	1.18	1.054	0.999	1.004	0.733	0.508	0.408	0.614	0.452	0.46	0.362	0.367	0.35	0.336
AG-3-2-P	Rep1	0.907	1.055	0.989	1.125	0.869	0.833	1.041	0.949	0.942	0.72	0.741	0.594	0.548	0.499	0.662	0.7	0.706	0.43	0.492	0.429
AG-3-2-P	Rep2	0.714	0.766	0.867	0.753	0.765	0.644	0.945	0.726	0.809	0.588	0.547	0.428	0.444	0.481	0.386	0.427	0.67	0.411	0.442	0.409
AG-3-2-P	Rep3	0.718	0.996	1.098	1.109	1.075	1.105	1.147	1.001	0.938	0.884	0.8	0.671	0.678	0.537	0.553	0.529	0.543	0.502	0.511	0.475
XG-(XXXG)3-2-P	Rep1	0.944	0.953	0.999	1.056	0.895	0.852	0.983	0.95	0.939	0.611	0.753	0.234	0.139	0.15	0.128	0.114	0.152	0.109	0.11	0.136
XG-(XXXG)3-2-P	Rep2	0.703	0.663	0.821	0.761	0.651	0.63	0.907	0.734	0.815	0.593	0.47	0.145	0.16	0.249	0.123	0.104	0.192	0.122	0.1	0.128
XG-(XXXG)3-2-P	Rep3	0.694	0.917	1.07	1.05	1.054	0.993	1.089	0.912	0.931	0.725	0.716	0.27	0.172	0.285	0.227	0.182	0.169	0.222	0.128	0.135
XG-L-1-P	Rep1	1.028	1.026	1.14	1.211	0.911	0.813	1.043	0.985	1.004	0.717	0.785	0.419	0.306	0.354	0.395	0.381	0.451	0.316	0.296	0.357
XG-L-1-P	Rep2	0.859	0.806	1.002	0.869	0.728	0.637	0.997	0.77	0.858	0.51	0.438	0.271	0.351	0.394	0.232	0.353	0.373	0.333	0.24	0.351
XG-L-1-P	Rep3	0.746	1.167	1.154	1.191	1.121	1.154	1.215	1.113	1.01	1.023	0.852	0.532	0.466	0.352	0.35	0.378	0.47	0.375	0.366	0.335
AG-4/Gal3-BB-P	Rep1	0.774	1.055	1.047	1.14	0.797	0.734	0.958	0.995	0.858	0.689	0.653	0.623	0.538	0.446	0.622	0.632	0.653	0.408	0.543	0.413
AG-4/Gal3-BB-P	Rep2	0.793	0.703	0.883	0.799	0.753	0.782	0.912	0.646	0.738	0.635	0.529	0.699	0.548	0.473	0.399	0.454	0.571	0.429	0.546	0.378
AG-4/Gal3-BB-P	Rep3	0.733	0.981	1.066	1.059	1.063	1.059	1.075	0.99	0.888	0.855	0.789	0.702	0.532	0.568	0.532	0.508	0.602	0.445	0.512	0.525
RG-I-1-P	Rep1	0.11	0.139	0.125	0.125	0.112	0.113	0.116	0.122	0.104	0.123	0.116	0.107	0.156	0.099	0.104	0.201	0.149	0.107	0.208	0.104
RG-I-1-P	Rep2	0.242	0.128	0.151	0.214	0.142	0.146	0.213	0.159	0.253	0.115	0.23	0.211	0.109	0.133	0.112	0.107	0.109	0.124	0.103	0.105
RG-I-1-P	Rep3	0.104	0.305	0.176	0.292	0.188	0.192	0.336	0.302	0.296	0.228	0.222	0.119	0.18	0.218	0.219	0.192	0.127	0.255	0.117	0.137
XG-XLX-3-P	Rep1	0.473	0.41	0.54	0.574	0.236	0.196	0.819	0.699	0.793	0.249	0.24	0.123	0.11	0.12	0.1	0.116	0.125	0.106	0.105	0.111
XG-XLX-3-P	Rep2	0.34	0.371	0.59	0.626	0.181	0.357	0.807	0.56	0.71	0.175	0.253	0.139	0.114	0.135	0.102	0.099	0.106	0.129	0.099	0.114
XG-XLX-3-P	Rep3	0.39	0.437	0.538	0.641	0.622	0.475	0.756	0.357	0.572	0.257	0.244	0.127	0.133	0.148	0.182	0.169	0.142	0.123	0.113	0.124
RG-I-2-P	Rep1	0.109	0.112	0.113	0.111	0.115	0.102	0.111	0.119	0.122	0.117	0.11	0.118	0.099	0.099	0.105	0.105	0.103	0.099	0.101	0.098
RG-I-2-P	Rep2	0.099	0.099	0.101	0.105	0.102	0.104	0.11	0.104	0.101	0.109	0.104	0.108	0.099	0.102	0.098	0.095	0.099	0.139	0.095	0.101
RG-I-2-P	Rep3	0.098	0.109	0.102	0.108	0.106	0.114	0.123	0.112	0.128	0.114	0.103	0.108	0.102	0.109	0.128	0.114	0.118	0.101	0.104	0.11
XG-(XXXG)2-2-P	Rep1	0.899	0.934	0.878	0.955	0.374	0.373	0.924	0.886	0.929	0.378	0.529	0.264	0.133	0.168	0.1	0.113	0.144	0.121	0.103	0.13
XG-(XXXG)2-2-P	Rep2	0.59	0.608	0.807	0.748	0.249	0.477	0.918	0.666	0.777	0.287	0.467	0.191	0.131	0.215	0.105	0.101	0.118	0.104	0.102	0.138
XG-(XXXG)2-2-P	Rep3	0.714	0.766	0.858	0.934	0.87	0.674	0.852	0.547	0.889	0.914	0.704	0.178	0.137	0.188	0.109	0.112	0.161	0.145	0.12	0.118
XG-XX-1-P	Rep1	0.878	0.949	0.877	0.984	0.617	0.545	0.923	0.858	0.859	0.626	0.695	0.186	0.16	0.184	0.112	0.13	0.162	0.12	0.127	0.138
XG-XX-1-P	Rep2	0.594	0.547	0.721	0.607	0.704	0.524	0.88	0.631	0.737	0.512	0.512	0.185	0.167	0.282	0.125	0.103	0.207	0.119	0.097	0.144
XG-XX-1-P	Rep3	0.733	0.842	0.971	0.9	0.987	0.987	1.037	0.859	0.819	0.867	0.692	0.301	0.187	0.345	0.214	0.253	0.178	0.251	0.134	0.128
XG-L-2-P	Rep1	0.913	1.082	1.008	1.085	0.857	0.797	1.008	0.968	0.939	0.649	0.744	0.324	0.277	0.357	0.194	0.274	0.419	0.263	0.26	0.296
XG-L-2-P	Rep2	0.749	0.697	0.879	0.785	0.648	0.545	0.918	0.699	0.821	0.518	0.527	0.244	0.287	0.339	0.174	0.145	0.274	0.295	0.197	0.288
XG-L-2-P	Rep3	0.761	0.995	1.111	1.106	1.095	1.05	1.126	0.973	0.914	0.938	0.682	0.409	0.364	0.488	0.461	0.401	0.381	0.351	0.292	0.272
XG-XX-2-P	Rep1	0.947	0.912	0.978	1.027	0.597	0.682	1.027	0.899	0.853	0.619	0.673	0.285	0.163	0.171	0.135	0.124	0.169	0.115	0.119	0.153
XG-XX-2-P	Rep2	0.614	0.581	0.695	0.616	0.515	0.536	0.839	0.63	0.738	0.488	0.497	0.132	0.183	0.25	0.136	0.102	0.199	0.127	0.099	0.149
XG-XX-2-P	Rep3	0.748	0.79	1.03	0.917	1.033	0.926	1.062	0.949	0.825	0.887	0.722	0.304	0.188	0.371	0.28	0.265	0.196	0.233	0.137	0.138
Xyl-2-P	Rep1	0.128	0.189	0.162	0.14	0.176	0.113	0.304	0.13	0.117	0.114	0.139	0.119	0.144	0.106	0.118	0.113	0.103	0.19	0.109	0.1
Xyl-2-P	Rep2	0.123	0.198	0.126	0.116	0.112	0.12	0.154	0.116	0.105	0.109	0.109	0.108	0.139	0.112	0.112	0.104	0.121	0.181	0.103	0.106
Xyl-2-P	Rep3	0.123	0.125	0.122	0.141	0.12	0.138	0.128	0.143	0.126	0.141	0.131	0.122	0.117	0.119	0.175	0.122	0.182	0.11	0.123	0.141
XG-FF-2-P	Rep1	0.987	1.039	1.007	1.074	0.683	0.647	1.119	0.962	0.971	0.647	0.795	0.214	0.271	0.225	0.126	0.128	0.189	0.292	0.145	0.207
XG-FF-2-P	Rep2	0.849	0.681	0.956	0.861	0.595	0.597	0.978	0.727	0.843	0.479	0.472	0.196	0.207	0.266	0.146	0.157	0.198	0.277	0.168	0.178
XG-FF-2-P	Rep3	0.676	0.937	1.23	1.08	1.145	0.954	1.075	0.856	0.835	0.955	0.721	0.372	0.173	0.332	0.323	0.291	0.205	0.206	0.249	0.225
Gal4-BB3-P	Rep1	1.034	1.003	0.911	0.768	0.462	0.486	0.929	0.732	0.707	0.608	0.522	0.203	0.135	0.176	0.119	0.166	0.181	0.121	0.135	0.128
Gal4-BB3-P	Rep2	0.846	0.829	0.808	0.818	0.518	0.454	0.798	0.752	0.72	0.612	0.434	0.254	0.143	0.215	0.136	0.108	0.144	0.106	0.109	0.143
Gal4-BB3-P	Rep3	0.805	0.975	0.832	0.95	0.618	0.697	0.69	0.679	0.559	0.668	0.537	0.252	0.35	0.177	0.141	0.131	0.179	0.292	0.148	0.186
Xyl-2Ar/XG-ArAr-1-P	Rep1	0.207	0.187	0.172	0.187	0.118	0.104	0.172	0.15	0.216	0.108	0.204	0.122	0.098	0.096	0.098	0.097	0.098	0.099	0.099	0.098
Xyl-2Ar/XG-ArAr-1-P	Rep2	0.141	0.17	0.178	0.144	0.099	0.123	0.194	0.151	0.182	0.102	0.117	0.102	0.101	0.102	0.097	0.097	0.098	0.113	0.096	0.099
Xyl-2Ar/XG-ArAr-1-P	Rep3	0.15	0.152	0.113	0.159	0.163	0.136	0.144	0.126	0.144	0.226	0.169	0.114	0.106	0.115	0.111	0.125	0.121	0.102	0.104	0.11
Xyl-2Ar/XG-ArAr-2-P	Rep1	0.309	0.265	0.246	0.291	0.119	0.118	0.271	0.206	0.384	0.111	0.229	0.105	0.102	0.096	0.099	0.1	0.098	0.098	0.099	0.101
Xyl-2Ar/XG-ArAr-2-P	Rep2	0.161	0.217	0.276	0.189	0.101	0.136	0.288	0.209	0.253	0.115	0.121	0.106	0.101	0.107	0.099	0.096	0.098	0.117	0.098	0.103
Xyl-2Ar/XG-ArAr-2-P	Rep3	0.28	0.231	0.178	0.239	0.211	0.192	0.191	0.148	0.249	0.299	0.132	0.131	0.111	0.118	0.141	0.17	0.151	0.102	0.105	0.116
RG-I-Gal3-5-P	Rep1	0.42	0.48	0.488	0.497	0.427	0.582	0.605	0.64	0.537	0.509	0.437	0.442	0.352	0.325	0.202	0.186	0.177	0.157	0.2	0.202
RG-I-Gal3-5-P	Rep2	0.445	0.329	0.465	0.467	0.482	0.588	0.699	0.531	0.574	0.473	0.461	0.384	0.387	0.282	0.338	0.29	0.228	0.123	0.161	0.157
RG-I-Gal3-5-P	Rep3	0.353	0.382	0.363	0.583	0.51	0.636	0.726	0.546	0.482	0.418	0.379	0.344	0.351	0.165	0.232	0.235	0.111	0.205	0.166	0.189
Xyl-3-1-P	Rep1	0.217	0.135	0.188	0.159	0.167	0.165	0.269	0.295	0.248	0.108	0.223	0.104	0.101	0.099	0.105	0.105	0.099	0.103	0.102	0.099
Xyl-3-1-P	Rep2	0.189	0.107	0.114	0.115	0.102	0.177	0.158	0.107	0.105	0.104	0.102	0.103	0.106	0.103	0.102	0.096	0.105	0.131	0.096	0.103
Xyl-3-1-P	Rep3	0.268	0.156	0.111	0.152	0.122	0.282	0.123	0.123	0.139	0.14	0.123	0.23	0.11	0.121	0.114	0.106	0.144	0.112	0.107	0.129
Xyl-3-2-P	Rep1	0.525	0.212	0.253	0.246	0.271	0.245	0.228	0.301	0.262	0.127	0.234	0.185	0.106	0.159	0.128	0.114	0.105	0.099	0.107	0.098
Xyl-3-2-P	Rep2	0.461	0.102	0.142	0.13	0.112	0.109	0.122	0.116	0.11	0.115	0.114	0.112	0.108	0.114	0.106	0.096	0.119	0.107	0.097	0.106
Xyl-3-2-P	Rep3	0.302	0.132	0.117	0.135	0.115	0.144	0.134	0.137	0.129	0.142	0.119	0.125	0.115	0.123	0.136	0.144	0.171	0.121	0.119	0.121
RG-I-Gal3-6-P	Rep1	0.809	0.857	1.038	1.174	0.967	0.92	0.986	0.952	0.952	0.839	0.775	0.708	0.519	0.539	0.571	0.596	0.546	0.335	0.557	0.369
RG-I-Gal3-6-P	Rep2	0.663	0.717	0.935	0.967	0.77	0.804	0.926	0.732	0.828	0.667	0.755	0.581	0.573	0.489	0.484	0.446	0.64	0.318	0.349	0.282
RG-I-Gal3-6-P	Rep3	0.643	0.715	0.819	0.912	1.073	1.059	1.136	0.96	0.947	0.878	0.803	0.602	0.613	0.598	0.523	0.515	0.5	0.527	0.57	0.378
HG-Bbde-2-P	Rep1	1.154	1.202	1.108	1.247	1.064	0.94	1.132	1.123	1.029	0.924	0.863	0.829	0.601	0.572	0.778	0.863	0.803	0.497	0.584	0.523
HG-Bbde-2-P	Rep2	1.02	0.81	1.025	0.879	0.894	0.726	0.979	0.754	0.941	0.815	0.563	0.578	0.508	0.591	0.427	0.554	0.792	0.523	0.499	0.564
HG-Bbde-2-P	Rep3	0.925	1.253	1.364	1.347	1.308	1.245	1.273	1.117	1.095	1.026	0.953	0.822	0.778	0.726	0.693	0.705	0.693	0.65	0.65	0.547
Gal4-BB6-P	Rep1	0.9	0.987	1.012	0.975	0.659	0.737	0.832	0.843	0.883	0.742	0.886	0.454	0.245	0.198	0.266	0.224	0.275	0.265	0.271	0.267
Gal4-BB6-P	Rep2	0.875	1.094	0.944	0.877	0.699	0.679	0.886	0.782	0.863	0.905	0.841	0.405	0.326	0.226	0.179	0.273	0.238	0.201	0.283	0.251
Gal4-BB6-P	Rep3	0.926	0.928	0.925	0.957	0.728	0.751	1.001	0.825	0.937	0.884	0.713	0.519	0.236	0.165	0.201	0.264	0.273	0.215	0.253	0.214
RG-I-Gal3-7-P	Rep1	0.676	0.899	0.795	0.945	0.728	0.694	0.836	0.822	0.744	0.667	0.588	0.575	0.303	0.382	0.344	0.437	0.292	0.141	0.309	0.192
RG-I-Gal3-7-P	Rep2	0.687	0.595	0.715	0.658	0.61	0.554	0.777	0.542	0.723	0.663	0.481	0.337	0.293	0.33	0.158	0.171	0.375	0.148	0.161	0.156
RG-I-Gal3-7-P	Rep3	0.674	0.788	0.793	0.859	0.937	0.891	0.944	0.759	0.733	0.495	0.458	0.404	0.324	0.303	0.251	0.278	0.339	0.291	0.301	0.321
Xyl-BB5-1-P	Rep1	0.925	0.887	0.777	0.813	0.657	0.873	0.887	0.689	0.772	0.358	0.551	0.448	0.13	0.346	0.366	0.552	0.506	0.206	0.513	0.273
Xyl-BB5-1-P	Rep2	0.833	0.715	0.785	0.616	0.575	0.479	0.805	0.534	0.618	0.369	0.34	0.229	0.143	0.36	0.12	0.266	0.59	0.228	0.33	0.223
Xyl-BB5-1-P	Rep3	0.697	0.894	0.808	0.939	0.849	0.897	0.83	0.669	0.655	0.551	0.42	0.237	0.181	0.154	0.212	0.244	0.491	0.161	0.194	0.239
Xyl-BB8-P	Rep1	0.608	0.444	0.47	0.559	0.369	0.253	0.823	0.411	0.612	0.269	0.313	0.299	0.112	0.417	0.304	0.643	0.588	0.168	0.592	0.173
Xyl-BB8-P	Rep2	0.586	0.526	0.607	0.45	0.378	0.467	0.637	0.39	0.396	0.323	0.256	0.168	0.124	0.413	0.11	0.193	0.533	0.153	0.329	0.176
Xyl-BB8-P	Rep3	0.45	0.685	0.456	0.666	0.486	0.646	0.571	0.395	0.387	0.321	0.282	0.179	0.145	0.137	0.263	0.309	0.46	0.15	0.15	0.179
Xyl-MeGlcA-1-P	Rep1	0.153	0.124	0.179	0.161	0.132	0.127	0.237	0.158	0.132	0.117	0.141	0.112	0.103	0.102	0.11	0.129	0.106	0.107	0.173	0.106
Xyl-MeGlcA-1-P	Rep2	0.139	0.227	0.14	0.141	0.107	0.192	0.198	0.151	0.121	0.119	0.129	0.107	0.107	0.105	0.104	0.103	0.107	0.132	0.101	0.104
Xyl-MeGlcA-1-P	Rep3	0.131	0.177	0.17	0.382	0.282	0.204	0.38	0.149	0.165	0.146	0.133	0.2	0.126	0.133	0.125	0.101	0.149	0.138	0.111	0.226
Xyl-BB2-P	Rep1	0.397	0.31	0.329	0.355	0.269	0.387	0.362	0.224	0.382	0.258	0.237	0.299	0.108	0.401	0.205	0.256	0.463	0.137	0.39	0.123
Xyl-BB2-P	Rep2	0.332	0.422	0.372	0.318	0.263	0.315	0.419	0.206	0.191	0.155	0.14	0.134	0.116	0.362	0.109	0.127	0.368	0.131	0.237	0.129
Xyl-BB2-P	Rep3	0.146	0.316	0.265	0.377	0.241	0.325	0.284	0.216	0.152	0.175	0.123	0.146	0.112	0.13	0.22	0.212	0.356	0.124	0.142	0.139
Xyl-BB5-2-P	Rep1	0.832	0.479	0.46	0.554	0.371	0.237	0.438	0.377	0.348	0.231	0.352	0.239	0.114	0.402	0.269	0.301	0.454	0.198	0.553	0.169
Xyl-BB5-2-P	Rep2	0.596	0.581	0.559	0.48	0.363	0.314	0.581	0.343	0.266	0.231	0.162	0.133	0.122	0.391	0.11	0.195	0.428	0.158	0.293	0.179
Xyl-BB5-2-P	Rep3	0.442	0.61	0.503	0.596	0.442	0.496	0.378	0.327	0.311	0.284	0.21	0.175	0.12	0.138	0.124	0.223	0.363	0.121	0.152	0.157
Xyl-BB3-P	Rep1	1.135	1.011	0.917	0.899	0.571	0.635	0.969	0.877	0.862	0.555	0.675	0.514	0.242	0.464	0.478	0.502	0.555	0.352	0.461	0.329
Xyl-BB3-P	Rep2	0.862	0.827	0.792	0.615	0.619	0.733	0.84	0.645	0.67	0.552	0.464	0.357	0.281	0.469	0.406	0.352	0.577	0.377	0.344	0.328
Xyl-BB3-P	Rep3	0.753	0.94	0.937	0.923	0.998	0.974	0.94	0.804	0.786	0.742	0.683	0.457	0.448	0.348	0.446	0.434	0.507	0.442	0.471	0.406
Xyl-GlcA-P	Rep1	1.09	0.814	0.748	0.851	0.612	0.683	0.813	0.62	0.652	0.422	0.536	0.288	0.238	0.396	0.259	0.447	0.426	0.307	0.459	0.232
Xyl-GlcA-P	Rep2	0.912	0.589	0.795	0.576	0.53	0.589	0.786	0.562	0.543	0.463	0.511	0.323	0.271	0.358	0.177	0.229	0.324	0.382	0.35	0.242
Xyl-GlcA-P	Rep3	0.722	0.908	0.79	0.91	0.901	0.905	0.842	0.733	0.612	0.636	0.533	0.452	0.446	0.325	0.315	0.329	0.451	0.491	0.418	0.302
Xyl-BB4-1-P	Rep1	1.054	0.825	0.781	0.76	0.654	0.698	0.918	0.723	0.733	0.393	0.567	0.334	0.133	0.427	0.386	0.506	0.523	0.248	0.39	0.22
Xyl-BB4-1-P	Rep2	0.798	0.657	0.625	0.519	0.693	0.732	0.78	0.574	0.595	0.492	0.334	0.236	0.148	0.394	0.245	0.224	0.448	0.253	0.282	0.238
Xyl-BB4-1-P	Rep3	0.62	0.843	0.702	0.832	0.774	0.84	0.796	0.647	0.612	0.638	0.412	0.249	0.195	0.19	0.234	0.372	0.403	0.186	0.2	0.294
Xyl-BB6-P	Rep1	0.465	0.461	0.436	0.573	0.388	0.262	0.436	0.389	0.366	0.193	0.399	0.336	0.112	0.431	0.327	0.507	0.563	0.185	0.612	0.178
Xyl-BB6-P	Rep2	0.585	0.529	0.515	0.426	0.387	0.379	0.608	0.359	0.282	0.3	0.238	0.192	0.123	0.424	0.205	0.237	0.536	0.174	0.311	0.17
Xyl-BB6-P	Rep3	0.465	0.67	0.453	0.629	0.449	0.517	0.437	0.373	0.352	0.281	0.268	0.159	0.127	0.17	0.198	0.254	0.433	0.119	0.158	0.165
Xyl-3Ar-P	Rep1	0.549	0.165	0.134	0.147	0.144	0.155	0.21	0.234	0.249	0.3	0.426	0.198	0.111	0.2	0.127	0.243	0.299	0.142	0.195	0.15
Xyl-3Ar-P	Rep2	0.454	0.172	0.116	0.184	0.125	0.205	0.265	0.182	0.237	0.342	0.305	0.276	0.12	0.232	0.131	0.131	0.165	0.144	0.226	0.153
Xyl-3Ar-P	Rep3	0.331	0.126	0.131	0.136	0.193	0.204	0.163	0.205	0.222	0.249	0.245	0.175	0.187	0.127	0.141	0.112	0.223	0.131	0.128	0.18
Xyl-MeGlcA-2-P	Rep1	0.164	0.167	0.123	0.128	0.112	0.112	0.185	0.125	0.113	0.121	0.11	0.105	0.101	0.101	0.105	0.112	0.106	0.122	0.117	0.101
Xyl-MeGlcA-2-P	Rep2	0.142	0.123	0.116	0.112	0.101	0.121	0.127	0.117	0.106	0.106	0.111	0.116	0.109	0.107	0.104	0.098	0.103	0.106	0.101	0.105
Xyl-MeGlcA-2-P	Rep3	0.113	0.15	0.129	0.148	0.166	0.134	0.154	0.168	0.152	0.128	0.131	0.143	0.125	0.245	0.107	0.132	0.122	0.121	0.125	0.143
Xyl-BB4-2-P	Rep1	0.959	0.617	0.595	0.707	0.431	0.555	0.693	0.485	0.397	0.242	0.339	0.368	0.129	0.428	0.313	0.325	0.641	0.162	0.582	0.179
Xyl-BB4-2-P	Rep2	0.713	0.583	0.639	0.552	0.398	0.472	0.712	0.431	0.334	0.269	0.227	0.2	0.136	0.362	0.116	0.216	0.518	0.175	0.313	0.184
Xyl-BB4-2-P	Rep3	0.656	0.698	0.501	0.683	0.458	0.579	0.523	0.371	0.341	0.319	0.256	0.198	0.136	0.177	0.153	0.195	0.547	0.134	0.169	0.175
RG-I-4-P	Rep1	0.141	0.125	0.13	0.158	0.112	0.114	0.143	0.121	0.134	0.138	0.12	0.111	0.098	0.097	0.105	0.11	0.102	0.102	0.114	0.099
RG-I-4-P	Rep2	0.121	0.109	0.121	0.134	0.101	0.128	0.122	0.128	0.131	0.105	0.105	0.107	0.115	0.111	0.102	0.101	0.113	0.125	0.1	0.107
RG-I-4-P	Rep3	0.124	0.145	0.134	0.127	0.149	0.145	0.145	0.132	0.128	0.137	0.125	0.118	0.118	0.12	0.115	0.116	0.131	0.128	0.115	0.141
Cal-P	Rep1	0.732	0.779	1.016	1.037	1.136	1.043	1.067	1.051	0.802	0.939	0.834	0.676	0.638	0.655	0.664	0.531	0.602	0.616	0.609	0.563
Cal-P	Rep2	0.721	0.759	1.052	1.086	1.073	1.112	1.076	0.896	0.968	0.822	0.708	0.758	0.704	0.482	0.535	0.608	0.596	0.647	0.552	0.612
Cal-P	Rep3	0.785	0.835	0.958	0.971	1.002	1.062	1.154	0.962	0.932	0.912	0.878	0.734	0.656	0.609	0.641	0.637	0.623	0.594	0.628	0.573
HG-BBMe-P	Rep1	1.101	1.092	1.119	1.18	1.197	1.159	1.223	0.966	0.952	0.903	0.911	0.858	0.795	0.806	0.752	0.711	0.746	0.692	0.675	0.699
HG-BBMe-P	Rep2	1.008	1.09	1.082	1.018	1.143	1.009	1.047	0.983	0.996	0.97	0.922	0.869	0.868	0.789	0.756	0.714	0.688	0.738	0.643	0.653
HG-BBMe-P	Rep3	1.034	1.026	1.015	0.995	0.956	1.091	1.052	1.05	0.883	0.897	0.873	0.885	0.769	0.783	0.701	0.691	0.697	0.649	0.703	0.668
AG-3-3-P	Rep1	1.078	1.055	1.051	1.117	1.162	1.105	1.166	0.905	0.938	0.799	0.776	0.803	0.763	0.714	0.664	0.685	0.692	0.655	0.714	0.628
AG-3-3-P	Rep2	0.978	1.013	1.064	1.084	1.075	1.032	1.024	0.965	0.955	0.856	0.827	0.706	0.732	0.679	0.747	0.614	0.712	0.641	0.634	0.587
AG-3-3-P	Rep3	1.028	1.102	1.002	1.023	1.007	1.124	1.089	1.028	0.922	0.812	0.805	0.784	0.711	0.758	0.675	0.657	0.638	0.649	0.605	0.604
AG-2-P	Rep1	0.865	0.83	0.871	1.011	0.986	0.997	1.071	0.809	0.786	0.648	0.633	0.574	0.532	0.47	0.519	0.522	0.566	0.508	0.541	0.537
AG-2-P	Rep2	0.687	0.756	0.822	0.865	0.972	1.085	0.937	0.974	0.926	0.751	0.722	0.633	0.674	0.588	0.538	0.632	0.437	0.455	0.465	0.478
AG-2-P	Rep3	0.712	0.737	0.747	0.946	1.039	0.905	0.965	0.946	0.845	0.704	0.735	0.721	0.643	0.602	0.564	0.507	0.568	0.486	0.521	0.466
AG-3-4-P	Rep1	0.793	0.864	0.784	1.029	0.912	1.022	0.991	0.765	0.732	0.627	0.582	0.478	0.463	0.41	0.483	0.437	0.457	0.453	0.461	0.422
AG-3-4-P	Rep2	0.698	0.757	0.801	0.879	1.055	0.928	1.024	0.954	0.808	0.734	0.605	0.551	0.524	0.487	0.435	0.503	0.423	0.444	0.408	0.489
AG-3-4-P	Rep3	0.713	0.693	0.725	0.937	0.894	0.982	0.942	0.835	0.733	0.707	0.567	0.508	0.486	0.462	0.418	0.421	0.416	0.514	0.476	0.406
AGP-Ga-P	Rep1	1.011	0.971	1.048	1.103	1.046	1.06	1.087	0.821	0.711	0.68	0.723	0.734	0.668	0.548	0.545	0.603	0.627	0.619	0.617	0.565
AGP-Ga-P	Rep2	0.845	1.045	1.134	1.045	0.942	1.037	0.945	0.912	0.784	0.705	0.635	0.589	0.571	0.632	0.646	0.538	0.572	0.622	0.528	0.537
AGP-Ga-P	Rep3	0.984	1.031	0.945	0.992	1.029	0.835	0.962	0.845	0.823	0.643	0.662	0.653	0.609	0.537	0.581	0.622	0.623	0.484	0.482	0.433
