## Supplemental Table S5 for "Daily glycome and transcriptome profiling reveals polysaccharide structures and glycosyltransferases critical for cotton fiber growth"

### Sheet: Hemicellulose
Supplemental Table S5. Glycome profiling data of hemicellulose-enriched fractions of cotton fiber (6 - 25 DPA).
Epitope Name	Replications	6 dpa	7 dpa	8 dpa	9 dpa	10 dpa	11 dpa	12 dpa	13 dpa	14 dpa	15 dpa	16 dpa	17 dpa	18 dpa	19 dpa	20 dpa	21 dpa	22 dpa	23 dpa	24 dpa	25 dpa
Fuc-HC	Rep1	1.008	1.11	1.086	1.079	1.054	1.072	1.095	1.122	1.034	1.06	1.074	1.086	0.957	0.992	1.015	1.014	0.99	0.962	0.983	0.982
Fuc-HC	Rep2	1.025	1.041	1.046	1.085	1.092	1.04	1.19	1.024	1.13	0.936	1.081	1.146	1.032	1.282	1.155	1.176	1.04	0.995	1.229	1.023
Fuc-HC	Rep3	1.153	1.168	1.022	1.198	1.005	1.136	0.941	1.071	1.037	1.024	1.112	1.222	0.987	1.204	1.051	1.123	1.029	1.032	1.139	1.075
RG-Ia-HC	Rep1	0.186	0.223	0.185	0.251	0.322	0.258	0.333	0.437	0.626	0.662	0.552	0.385	0.302	0.341	0.349	0.365	0.253	0.212	0.225	0.233
RG-Ia-HC	Rep2	0.223	0.196	0.344	0.37	0.313	0.409	0.469	0.311	0.63	0.633	0.682	0.389	0.354	0.326	0.462	0.289	0.282	0.371	0.272	0.266
RG-Ia-HC	Rep3	0.223	0.289	0.284	0.313	0.292	0.321	0.387	0.327	0.541	0.593	0.583	0.479	0.295	0.275	0.283	0.295	0.293	0.267	0.342	0.28
RG-I-Gal3-1-HC	Rep1	0.349	0.285	0.237	0.258	0.258	0.287	0.236	0.378	0.45	0.544	0.552	0.439	0.452	0.405	0.351	0.515	0.374	0.501	0.593	0.32
RG-I-Gal3-1-HC	Rep2	0.317	0.331	0.239	0.264	0.268	0.251	0.244	0.316	0.335	0.487	0.452	0.427	0.403	0.366	0.346	0.475	0.516	0.433	0.674	0.392
RG-I-Gal3-1-HC	Rep3	0.302	0.322	0.265	0.289	0.31	0.272	0.365	0.307	0.637	0.455	0.431	0.531	0.378	0.334	0.361	0.39	0.437	0.401	0.381	0.356
RG-I-Gal1-1-HC	Rep1	0.919	0.975	0.989	0.933	0.754	0.848	0.751	0.847	0.813	0.902	0.864	0.825	0.55	0.651	0.607	0.764	0.746	0.633	0.661	0.573
RG-I-Gal1-1-HC	Rep2	0.836	0.83	0.8	0.832	0.673	0.794	0.742	0.682	0.744	0.784	0.678	0.679	0.589	0.665	0.647	0.744	0.636	0.696	0.742	0.528
RG-I-Gal1-1-HC	Rep3	0.932	1.006	0.855	0.872	0.873	0.958	0.812	0.905	0.945	0.859	0.813	0.795	0.751	0.811	0.783	0.635	0.619	0.713	0.627	0.517
RG-I-Gal3-2-HC	Rep1	0.326	0.264	0.14	0.14	0.159	0.17	0.15	0.237	0.256	0.284	0.332	0.208	0.299	0.188	0.189	0.308	0.296	0.342	0.343	0.234
RG-I-Gal3-2-HC	Rep2	0.24	0.203	0.154	0.155	0.157	0.137	0.168	0.204	0.213	0.336	0.199	0.251	0.286	0.214	0.251	0.248	0.3	0.333	0.332	0.245
RG-I-Gal3-2-HC	Rep3	0.235	0.181	0.131	0.158	0.162	0.159	0.243	0.178	0.337	0.235	0.182	0.186	0.204	0.192	0.189	0.224	0.222	0.219	0.223	0.221
RG-I-Gal3-3-HC	Rep1	0.268	0.269	0.396	0.434	0.325	0.434	0.543	0.476	0.56	0.536	0.561	0.402	0.449	0.546	0.424	0.531	0.567	0.406	0.432	0.328
RG-I-Gal3-3-HC	Rep2	0.343	0.361	0.442	0.302	0.441	0.401	0.422	0.574	0.487	0.417	0.508	0.586	0.595	0.496	0.488	0.432	0.601	0.386	0.35	0.366
RG-I-Gal3-3-HC	Rep3	0.377	0.377	0.431	0.392	0.423	0.412	0.436	0.407	0.545	0.498	0.579	0.559	0.551	0.547	0.488	0.441	0.44	0.363	0.378	0.436
RG-I-BB-1-HC	Rep1	0.985	1.047	1.05	1.015	0.91	1.018	1.004	1.076	0.957	1.048	1.02	0.969	0.931	0.897	0.853	0.944	0.918	0.932	0.928	0.967
RG-I-BB-1-HC	Rep2	0.879	0.999	1.027	1	1.05	0.928	1.042	0.94	1.016	0.909	1.023	1.072	0.956	0.939	0.946	1.015	0.958	0.968	1.21	1.022
RG-I-BB-1-HC	Rep3	0.94	1.012	1.091	1.033	1.091	0.987	0.873	0.989	1.016	1.037	1.052	1.132	0.998	0.971	1.001	0.995	1.015	1.024	1.089	1.081
RG-Ic-1-HC	Rep1	0.995	1.095	1.107	1.03	0.918	1.076	0.921	1.074	0.925	1.105	1.102	0.98	0.767	0.669	0.567	0.551	0.707	0.928	0.842	0.992
RG-Ic-1-HC	Rep2	1.082	0.991	0.974	0.924	1.036	1.034	0.984	0.935	0.981	0.984	1.065	0.972	0.792	0.765	0.601	0.626	0.755	0.953	0.957	0.959
RG-Ic-1-HC	Rep3	1.012	1.066	0.989	0.992	0.973	1.013	0.882	0.981	1.063	1.112	1.021	0.99	0.872	0.795	0.625	0.701	0.743	1.018	0.895	0.989
RG-I-Gal2-1-HC	Rep1	0.863	0.988	0.951	0.889	0.873	0.897	0.935	0.924	0.883	0.808	0.694	0.682	0.592	0.286	0.275	0.227	0.582	0.681	0.344	0.837
RG-I-Gal2-1-HC	Rep2	0.772	0.781	0.844	0.887	0.896	0.85	0.789	0.764	0.937	0.972	0.749	0.761	0.601	0.251	0.259	0.28	0.541	0.656	0.312	0.864
RG-I-Gal2-1-HC	Rep3	0.832	0.984	0.887	0.882	0.898	0.992	0.767	0.935	0.853	0.701	0.812	0.685	0.681	0.356	0.389	0.306	0.427	0.728	0.439	0.895
RG-Ic-2-HC	Rep1	0.95	1.163	1.183	1.169	1.052	1.055	1.045	1.108	0.915	1.039	1.03	1.005	0.982	0.914	0.926	0.871	0.94	0.954	0.964	0.817
RG-Ic-2-HC	Rep2	0.965	1.037	1.006	1.079	0.942	1.078	1.086	0.946	1.05	1.03	1.18	1.049	1.111	0.929	1.016	1.072	0.976	0.975	0.948	0.925
RG-Ic-2-HC	Rep3	1.048	1.098	1.102	1.12	1.109	1.059	0.933	0.96	1.068	1.021	1.102	1.043	1.03	1.063	1.042	1.012	0.995	0.969	0.985	0.942
AG-3-1-HC	Rep1	0.117	0.117	0.119	0.107	0.126	0.138	0.115	0.156	0.113	0.114	0.136	0.122	0.121	0.12	0.129	0.147	0.119	0.122	0.167	0.126
AG-3-1-HC	Rep2	0.113	0.118	0.113	0.116	0.136	0.115	0.127	0.114	0.116	0.122	0.133	0.148	0.123	0.109	0.137	0.131	0.169	0.129	0.177	0.119
AG-3-1-HC	Rep3	0.132	0.144	0.119	0.122	0.112	0.127	0.119	0.123	0.131	0.135	0.141	0.135	0.117	0.124	0.113	0.12	0.151	0.132	0.13	0.127
RG-Ib-1-HC	Rep1	0.218	0.212	0.264	0.16	0.153	0.179	0.156	0.2	0.139	0.229	0.179	0.157	0.155	0.13	0.145	0.144	0.143	0.179	0.153	0.155
RG-Ib-1-HC	Rep2	0.175	0.223	0.169	0.198	0.161	0.162	0.144	0.16	0.169	0.171	0.186	0.189	0.133	0.147	0.207	0.144	0.162	0.182	0.16	0.178
RG-Ib-1-HC	Rep3	0.19	0.265	0.154	0.186	0.174	0.19	0.168	0.175	0.191	0.19	0.189	0.176	0.131	0.198	0.133	0.188	0.214	0.204	0.177	0.175
RG-I-Gal1-2-HC	Rep1	0.17	0.218	0.158	0.177	0.246	0.183	0.331	0.416	0.36	0.446	0.47	0.414	0.445	0.317	0.33	0.374	0.299	0.301	0.235	0.219
RG-I-Gal1-2-HC	Rep2	0.18	0.257	0.23	0.235	0.24	0.239	0.279	0.323	0.344	0.404	0.36	0.442	0.323	0.371	0.296	0.355	0.429	0.333	0.323	0.216
RG-I-Gal1-2-HC	Rep3	0.2	0.2	0.215	0.208	0.196	0.321	0.263	0.301	0.497	0.358	0.339	0.342	0.381	0.332	0.312	0.348	0.352	0.32	0.286	0.235
RG-I-BB-2-HC	Rep1	1.027	1.077	1.098	0.963	0.998	0.988	0.919	1.021	0.87	0.927	0.955	0.963	0.825	0.827	0.935	0.935	0.937	0.946	0.941	0.898
RG-I-BB-2-HC	Rep2	0.992	1.057	0.992	1.01	0.918	0.931	1.006	0.898	0.976	0.966	1.001	0.918	0.9	0.825	0.852	0.954	0.92	0.961	0.951	0.942
RG-I-BB-2-HC	Rep3	1.091	1.087	1.081	1.071	1.022	1.048	0.913	0.938	1.028	1.024	1.016	0.986	0.935	0.936	0.958	0.922	0.97	0.978	0.908	0.936
HG-Bbde-1-HC	Rep1	1.105	1.154	1.16	1.025	1.016	1.041	1.078	1.134	0.927	1.095	1.046	1.042	0.936	0.97	0.964	0.963	0.994	0.939	0.887	0.933
HG-Bbde-1-HC	Rep2	1.023	1.154	1.112	1.143	1.002	0.978	1.101	0.969	1.034	1.063	1.125	1.059	0.955	1.134	1.045	1.149	1.056	1.055	1.195	0.985
HG-Bbde-1-HC	Rep3	1.111	1.132	1.092	1.125	1.054	1.041	0.916	0.985	1.037	1.089	1.091	1.089	1.038	1.045	1.092	1.029	0.985	1.062	1.06	1.028
RG-I-3-HC	Rep1	0.395	0.474	0.573	0.423	0.465	0.43	0.345	0.507	0.408	0.395	0.541	0.556	0.569	0.521	0.508	0.515	0.382	0.422	0.365	0.352
RG-I-3-HC	Rep2	0.465	0.431	0.421	0.421	0.453	0.408	0.435	0.315	0.328	0.515	0.394	0.402	0.554	0.501	0.499	0.489	0.411	0.48	0.416	0.419
RG-I-3-HC	Rep3	0.392	0.439	0.425	0.398	0.493	0.351	0.441	0.383	0.551	0.499	0.412	0.412	0.415	0.417	0.423	0.579	0.453	0.402	0.358	0.334
RG-I-Gal1-3-HC	Rep1	0.371	0.343	0.214	0.35	0.288	0.209	0.252	0.418	0.527	0.534	0.54	0.4	0.439	0.336	0.338	0.491	0.373	0.475	0.53	0.326
RG-I-Gal1-3-HC	Rep2	0.352	0.437	0.273	0.258	0.333	0.221	0.311	0.482	0.473	0.477	0.49	0.541	0.402	0.411	0.36	0.506	0.516	0.447	0.558	0.339
RG-I-Gal1-3-HC	Rep3	0.314	0.232	0.308	0.355	0.393	0.298	0.445	0.502	0.681	0.588	0.511	0.443	0.323	0.418	0.337	0.449	0.453	0.459	0.443	0.369
XG-XnLG-HC	Rep1	0.485	0.493	0.447	0.589	0.649	0.725	0.66	0.777	0.768	0.763	0.863	0.824	0.605	0.476	0.411	0.408	0.342	0.388	0.356	0.276
XG-XnLG-HC	Rep2	0.458	0.596	0.616	0.548	0.606	0.626	0.691	0.734	0.626	0.854	0.76	0.82	0.598	0.55	0.433	0.328	0.362	0.324	0.337	0.352
XG-XnLG-HC	Rep3	0.44	0.568	0.593	0.466	0.632	0.606	0.642	0.696	0.675	0.835	0.735	0.702	0.631	0.477	0.397	0.448	0.478	0.426	0.451	0.419
XG-XLX-1-HC	Rep1	0.883	0.942	0.948	0.962	0.831	0.873	0.825	0.94	0.811	0.837	0.871	0.939	0.857	0.796	0.773	0.822	0.813	0.777	0.706	0.658
XG-XLX-1-HC	Rep2	0.741	0.797	0.846	0.869	0.837	0.806	0.905	0.804	0.844	0.895	0.805	0.933	0.823	0.843	0.832	0.917	0.818	0.824	0.708	0.667
XG-XLX-1-HC	Rep3	0.887	0.933	0.934	0.951	0.989	0.959	0.819	0.935	0.927	0.904	0.922	0.83	0.901	0.881	0.804	0.794	0.812	0.832	0.831	0.799
XG-XLX-2-HC	Rep1	0.78	0.848	0.85	0.75	0.696	0.777	0.755	0.873	0.758	0.692	0.808	0.848	0.564	0.543	0.628	0.698	0.698	0.588	0.542	0.46
XG-XLX-2-HC	Rep2	0.629	0.707	0.573	0.915	0.719	0.727	0.824	0.733	0.674	0.755	0.591	0.758	0.635	0.699	0.657	0.757	0.624	0.574	0.594	0.565
XG-XLX-2-HC	Rep3	0.612	0.785	0.802	0.886	0.8	0.867	0.735	0.783	0.856	0.929	0.823	0.745	0.704	0.646	0.658	0.621	0.687	0.552	0.5	0.479
XG-(XXXG)3-1-HC	Rep1	0.12	0.128	0.146	0.116	0.134	0.145	0.147	0.148	0.129	0.122	0.132	0.145	0.123	0.121	0.122	0.133	0.112	0.118	0.126	0.122
XG-(XXXG)3-1-HC	Rep2	0.118	0.155	0.132	0.136	0.131	0.155	0.17	0.137	0.134	0.124	0.141	0.152	0.132	0.149	0.185	0.119	0.139	0.115	0.116	0.131
XG-(XXXG)3-1-HC	Rep3	0.119	0.134	0.133	0.157	0.134	0.173	0.12	0.131	0.149	0.168	0.101	0.122	0.122	0.141	0.111	0.144	0.154	0.123	0.129	0.138
XG-(XXXG)2-1-HC	Rep1	1.068	1.07	1.085	0.952	0.98	0.957	1.001	1.077	0.959	0.935	1.011	1.006	0.964	0.942	0.977	0.948	0.984	0.979	0.91	0.88
XG-(XXXG)2-1-HC	Rep2	0.923	0.965	1.025	1.111	0.963	0.95	1.089	0.974	0.938	0.961	0.975	1.074	0.986	1.067	1.071	1.026	0.987	0.935	0.997	0.986
XG-(XXXG)2-1-HC	Rep3	1.092	1.081	1.011	1.069	1.011	1.027	0.878	1.003	1.005	1.024	0.992	0.913	1.027	1.065	1.031	0.907	1.014	1.032	0.989	0.979
RG-I-Gal1-4-HC	Rep1	0.208	0.293	0.31	0.284	0.386	0.522	0.535	0.592	0.431	0.54	0.392	0.358	0.256	0.217	0.187	0.247	0.347	0.232	0.231	0.196
RG-I-Gal1-4-HC	Rep2	0.242	0.304	0.289	0.336	0.327	0.413	0.435	0.433	0.439	0.465	0.37	0.305	0.285	0.375	0.268	0.214	0.252	0.222	0.324	0.223
RG-I-Gal1-4-HC	Rep3	0.324	0.397	0.265	0.444	0.317	0.444	0.411	0.47	0.492	0.55	0.327	0.312	0.326	0.252	0.286	0.276	0.283	0.343	0.318	0.226
RG-Ib-2-HC	Rep1	0.171	0.194	0.31	0.302	0.234	0.326	0.197	0.227	0.21	0.351	0.216	0.263	0.242	0.21	0.187	0.239	0.148	0.142	0.299	0.211
RG-Ib-2-HC	Rep2	0.235	0.297	0.196	0.212	0.199	0.247	0.265	0.331	0.199	0.205	0.334	0.313	0.257	0.231	0.241	0.217	0.166	0.259	0.25	0.227
RG-Ib-2-HC	Rep3	0.325	0.353	0.318	0.343	0.357	0.308	0.235	0.323	0.294	0.388	0.312	0.311	0.354	0.368	0.357	0.351	0.251	0.282	0.252	0.311
RG-I-BB-3-HC	Rep1	0.806	1.025	1.054	0.979	0.996	0.995	0.963	1.043	0.965	0.953	1.017	0.995	0.979	0.967	0.982	0.847	0.827	0.735	0.739	0.752
RG-I-BB-3-HC	Rep2	0.859	0.972	0.923	0.958	0.923	0.974	0.955	0.911	0.99	0.94	0.931	0.952	0.954	0.936	0.973	0.972	0.872	0.845	0.755	0.764
RG-I-BB-3-HC	Rep3	0.944	0.989	0.988	0.995	0.985	1.158	0.822	0.958	0.987	0.965	0.957	1.009	0.956	0.98	0.989	0.958	0.853	0.822	0.723	0.722
RG-I-Gal2-2-HC	Rep1	0.147	0.16	0.172	0.219	0.221	0.201	0.258	0.284	0.228	0.258	0.206	0.355	0.334	0.322	0.353	0.208	0.208	0.167	0.131	0.171
RG-I-Gal2-2-HC	Rep2	0.148	0.166	0.174	0.218	0.212	0.252	0.168	0.195	0.345	0.282	0.294	0.267	0.356	0.215	0.22	0.235	0.211	0.232	0.255	0.189
RG-I-Gal2-2-HC	Rep3	0.156	0.193	0.143	0.151	0.221	0.212	0.153	0.222	0.218	0.239	0.262	0.2	0.345	0.392	0.24	0.318	0.136	0.149	0.242	0.224
AG-4-HC	Rep1	0.36	0.301	0.292	0.189	0.402	0.249	0.283	0.405	0.345	0.295	0.343	0.445	0.281	0.232	0.27	0.44	0.363	0.266	0.391	0.169
AG-4-HC	Rep2	0.176	0.293	0.223	0.32	0.213	0.201	0.202	0.231	0.314	0.303	0.323	0.319	0.255	0.357	0.19	0.322	0.311	0.248	0.395	0.223
AG-4-HC	Rep3	0.182	0.146	0.217	0.311	0.266	0.217	0.229	0.252	0.288	0.365	0.327	0.434	0.319	0.212	0.248	0.208	0.481	0.292	0.271	0.285
RG-I-Gal3-4-HC	Rep1	0.263	0.31	0.272	0.297	0.191	0.184	0.254	0.298	0.25	0.268	0.3	0.212	0.285	0.179	0.201	0.317	0.25	0.44	0.485	0.315
RG-I-Gal3-4-HC	Rep2	0.291	0.355	0.276	0.198	0.234	0.208	0.272	0.312	0.354	0.271	0.371	0.331	0.233	0.218	0.324	0.256	0.312	0.374	0.494	0.334
RG-I-Gal3-4-HC	Rep3	0.272	0.208	0.287	0.211	0.189	0.224	0.36	0.304	0.371	0.267	0.343	0.332	0.186	0.242	0.325	0.449	0.371	0.434	0.338	0.311
XG-FF-1-HC	Rep1	1.026	1.036	1.083	0.955	1.021	0.994	1.021	1.037	0.96	0.982	0.986	0.993	0.997	0.93	0.987	1.004	0.933	0.98	0.93	0.952
XG-FF-1-HC	Rep2	0.982	0.961	0.965	1.097	0.915	0.903	1.063	0.932	0.979	0.957	0.984	1.006	1.023	1.143	1.08	1.112	0.973	0.992	1.09	0.914
XG-FF-1-HC	Rep3	0.995	1.026	1.018	1.063	1.02	1.005	0.943	0.982	1.017	1.002	0.949	1.014	0.993	1.069	1.012	0.974	1.023	0.984	0.987	0.982
AG-3-2-HC	Rep1	0.633	0.621	0.721	0.639	0.642	0.698	0.725	0.838	0.807	0.95	0.851	0.903	0.768	0.844	0.805	0.839	0.805	0.836	0.414	0.446
AG-3-2-HC	Rep2	0.523	0.6	0.627	0.635	0.784	0.788	0.838	0.743	0.793	0.836	0.958	1.129	0.805	0.886	0.825	0.775	0.888	0.852	0.517	0.412
AG-3-2-HC	Rep3	0.526	0.567	0.653	0.732	0.761	0.737	0.849	0.803	0.868	0.938	0.925	0.984	0.847	0.994	0.796	0.857	0.795	0.851	0.515	0.402
XG-(XXXG)3-2-HC	Rep1	0.981	1.023	1.013	0.918	0.963	0.901	0.942	1.003	0.902	0.982	0.978	0.996	0.914	0.833	0.793	0.848	0.831	0.768	0.84	0.83
XG-(XXXG)3-2-HC	Rep2	0.853	0.956	0.943	1.044	0.983	0.98	0.991	0.911	1.021	0.94	0.907	0.984	0.898	0.862	0.961	0.928	0.809	0.854	0.838	0.829
XG-(XXXG)3-2-HC	Rep3	0.956	1.022	0.999	0.978	0.997	1.021	0.939	0.941	0.993	1.019	0.981	0.969	0.928	0.898	0.886	0.87	0.822	0.812	0.878	0.811
XG-L-1-HC	Rep1	1.118	1.058	1.083	1.012	1.058	1.056	1.04	1.112	0.978	1.016	1.132	1.02	0.948	1.016	0.997	1.017	0.943	0.935	0.976	0.94
XG-L-1-HC	Rep2	0.957	0.994	0.962	1.09	0.997	1.009	1.105	1.044	0.98	1.001	1.027	1.147	1.025	1.113	1.205	1.118	1.015	0.979	1.151	0.985
XG-L-1-HC	Rep3	0.983	0.987	0.986	1.023	1.027	1.023	0.918	1.031	1.012	1.045	1.052	1.044	0.995	1.002	1.111	1.039	0.983	0.965	0.986	0.953
AG-4/Gal3-BB-HC	Rep1	0.392	0.524	0.526	0.647	0.585	0.574	0.712	0.699	0.772	0.725	0.842	0.825	0.708	0.439	0.521	0.715	0.851	0.87	0.881	0.358
AG-4/Gal3-BB-HC	Rep2	0.49	0.492	0.523	0.594	0.665	0.588	0.602	0.696	0.702	0.759	0.721	0.749	0.782	0.532	0.633	0.762	0.726	0.829	0.822	0.477
AG-4/Gal3-BB-HC	Rep3	0.58	0.546	0.567	0.543	0.691	0.644	0.525	0.644	0.764	0.682	0.803	0.849	0.934	0.483	0.589	0.621	0.884	0.848	0.876	0.414
RG-I-1-HC	Rep1	0.142	0.144	0.27	0.245	0.303	0.228	0.373	0.216	0.302	0.304	0.245	0.348	0.276	0.258	0.212	0.354	0.271	0.237	0.267	0.353
RG-I-1-HC	Rep2	0.199	0.221	0.223	0.293	0.248	0.219	0.398	0.254	0.323	0.353	0.327	0.317	0.206	0.222	0.328	0.273	0.263	0.228	0.371	0.367
RG-I-1-HC	Rep3	0.18	0.231	0.235	0.312	0.29	0.379	0.232	0.237	0.236	0.418	0.312	0.313	0.209	0.21	0.301	0.26	0.271	0.404	0.365	0.349
XG-XLX-3-HC	Rep1	0.913	0.837	0.92	0.885	0.828	0.828	0.944	0.883	0.862	0.75	0.898	0.872	0.639	0.706	0.566	0.591	0.686	0.446	0.475	0.524
XG-XLX-3-HC	Rep2	0.775	0.84	0.863	0.899	0.921	0.846	0.973	0.847	0.862	0.86	0.826	0.814	0.701	0.603	0.631	0.721	0.492	0.492	0.558	0.532
XG-XLX-3-HC	Rep3	0.789	0.898	0.886	0.908	0.907	0.905	0.773	0.951	0.914	0.874	0.848	0.822	0.666	0.67	0.645	0.639	0.685	0.583	0.552	0.567
RG-I-2-HC	Rep1	0.11	0.109	0.116	0.101	0.106	0.11	0.111	0.111	0.105	0.107	0.107	0.109	0.112	0.117	0.117	0.119	0.105	0.115	0.119	0.11
RG-I-2-HC	Rep2	0.118	0.11	0.111	0.11	0.112	0.113	0.103	0.11	0.113	0.103	0.116	0.14	0.12	0.106	0.142	0.109	0.12	0.111	0.116	0.125
RG-I-2-HC	Rep3	0.108	0.113	0.132	0.108	0.106	0.119	0.101	0.108	0.116	0.126	0.108	0.123	0.102	0.122	0.101	0.125	0.127	0.116	0.129	0.123
XG-(XXXG)2-2-HC	Rep1	1.016	0.953	1.024	0.963	0.958	0.922	1.042	0.972	0.958	1.022	0.969	0.99	0.903	0.912	0.905	0.914	0.951	0.982	0.938	0.849
XG-(XXXG)2-2-HC	Rep2	0.938	0.901	0.953	1.05	0.988	0.922	1.009	0.928	0.909	0.929	0.946	0.995	0.985	0.974	0.987	1.013	1.013	1.012	1.03	0.934
XG-(XXXG)2-2-HC	Rep3	1.033	1.017	0.984	0.983	1.028	0.998	0.939	0.928	1.009	1.024	0.984	0.965	0.947	0.992	0.974	1.008	0.981	0.975	0.979	0.986
XG-XX-1-HC	Rep1	0.914	0.868	0.961	0.846	0.84	0.83	0.947	0.908	0.898	0.858	0.881	0.857	0.749	0.815	0.794	0.839	0.808	0.753	0.754	0.769
XG-XX-1-HC	Rep2	0.89	0.86	0.815	0.963	0.817	0.866	0.866	0.818	0.825	0.867	0.816	0.793	0.832	0.852	0.86	0.874	0.728	0.878	0.751	0.721
XG-XX-1-HC	Rep3	0.817	0.951	0.815	0.973	0.923	0.943	0.893	0.977	1.031	1.006	1.036	0.94	0.831	0.843	0.813	0.846	0.868	0.936	0.822	0.711
XG-L-2-HC	Rep1	1.076	1.001	1.075	1.012	0.992	0.973	1.115	1.031	0.983	0.936	1.006	1.036	0.922	0.98	0.971	1.004	0.973	0.869	0.91	0.914
XG-L-2-HC	Rep2	0.892	0.936	1.047	1.078	1.017	0.926	1.032	0.984	0.952	0.937	0.991	0.958	0.987	1.083	1.059	1.17	0.888	0.962	1.092	0.981
XG-L-2-HC	Rep3	1.01	0.989	1.082	1.012	1.035	1.041	0.927	0.963	1.003	0.977	0.971	0.981	0.982	1.015	1.015	1.012	0.987	1.019	0.967	0.962
XG-XX-2-HC	Rep1	0.971	0.983	0.932	0.857	0.907	0.922	0.987	0.911	0.876	0.807	0.898	0.868	0.796	0.853	0.858	0.809	0.867	0.881	0.741	0.848
XG-XX-2-HC	Rep2	0.867	0.912	0.963	0.964	0.852	0.984	0.974	0.876	0.863	0.875	0.812	0.915	0.812	0.932	1	0.921	0.966	0.843	0.842	0.889
XG-XX-2-HC	Rep3	0.983	1.052	0.987	0.987	0.904	0.945	0.925	0.871	0.894	0.901	0.872	0.852	0.971	0.913	0.972	0.809	0.838	0.858	0.8	0.923
Xyl-2-HC	Rep1	0.237	0.133	0.145	0.137	0.124	0.141	0.126	0.131	0.15	0.135	0.131	0.124	0.176	0.132	0.125	0.128	0.133	0.154	0.223	0.18
Xyl-2-HC	Rep2	0.197	0.227	0.187	0.137	0.145	0.169	0.128	0.148	0.151	0.129	0.166	0.154	0.154	0.134	0.152	0.148	0.142	0.174	0.145	0.165
Xyl-2-HC	Rep3	0.168	0.15	0.156	0.16	0.174	0.16	0.128	0.126	0.159	0.211	0.154	0.148	0.174	0.178	0.132	0.165	0.201	0.181	0.166	0.225
XG-FF-2-HC	Rep1	1.08	1.119	1.165	1.167	1.007	1.041	1.031	1.083	0.991	0.972	1.024	1.025	0.93	0.903	0.939	1.042	0.966	0.948	0.975	0.99
XG-FF-2-HC	Rep2	0.928	0.954	0.943	1.105	1.044	0.976	1.144	1.07	0.972	0.961	1.056	1.086	1.011	1.066	1.13	1.203	1.013	0.966	1.135	1.012
XG-FF-2-HC	Rep3	0.952	1.045	0.958	1.029	1.031	1.025	0.947	1.001	1.025	0.985	0.984	1.025	0.986	1.023	0.992	1.041	1.004	0.976	1.036	1.023
Gal4-BB3-HC	Rep1	0.945	0.998	1.049	0.98	0.977	0.885	0.859	0.959	0.828	0.91	0.892	0.888	0.781	0.264	0.188	0.332	0.476	0.391	0.435	0.49
Gal4-BB3-HC	Rep2	0.962	0.89	0.977	0.927	0.938	0.869	0.936	0.828	0.89	0.906	0.839	0.755	0.645	0.281	0.221	0.277	0.504	0.391	0.412	0.522
Gal4-BB3-HC	Rep3	0.851	0.994	0.986	1.026	0.934	0.913	0.816	0.945	0.912	0.91	0.916	0.813	0.75	0.356	0.33	0.385	0.451	0.43	0.468	0.507
Xyl-2Ar/XG-ArAr-1-HC	Rep1	0.477	0.496	0.512	0.535	0.419	0.493	0.455	0.497	0.474	0.401	0.52	0.532	0.327	0.258	0.284	0.23	0.34	0.232	0.324	0.282
Xyl-2Ar/XG-ArAr-1-HC	Rep2	0.392	0.419	0.442	0.448	0.431	0.471	0.459	0.392	0.419	0.448	0.483	0.461	0.333	0.437	0.215	0.324	0.282	0.241	0.311	0.299
Xyl-2Ar/XG-ArAr-1-HC	Rep3	0.401	0.39	0.379	0.411	0.444	0.507	0.525	0.435	0.432	0.536	0.467	0.517	0.432	0.32	0.354	0.311	0.299	0.278	0.276	0.298
Xyl-2Ar/XG-ArAr-2-HC	Rep1	0.528	0.7	0.704	0.629	0.596	0.655	0.619	0.744	0.57	0.511	0.63	0.67	0.497	0.494	0.353	0.381	0.559	0.284	0.395	0.289
Xyl-2Ar/XG-ArAr-2-HC	Rep2	0.435	0.581	0.597	0.469	0.551	0.603	0.599	0.641	0.61	0.651	0.636	0.629	0.521	0.503	0.295	0.481	0.408	0.358	0.377	0.256
Xyl-2Ar/XG-ArAr-2-HC	Rep3	0.443	0.542	0.435	0.508	0.528	0.654	0.596	0.453	0.578	0.686	0.641	0.645	0.621	0.469	0.42	0.437	0.555	0.423	0.426	0.265
RG-I-Gal3-5-HC	Rep1	0.294	0.18	0.217	0.125	0.148	0.188	0.135	0.252	0.251	0.265	0.272	0.206	0.252	0.245	0.188	0.283	0.176	0.222	0.252	0.202
RG-I-Gal3-5-HC	Rep2	0.223	0.231	0.288	0.179	0.199	0.187	0.163	0.227	0.232	0.212	0.234	0.228	0.276	0.192	0.285	0.245	0.299	0.228	0.313	0.222
RG-I-Gal3-5-HC	Rep3	0.176	0.165	0.208	0.161	0.234	0.175	0.206	0.219	0.333	0.318	0.328	0.197	0.245	0.217	0.137	0.265	0.255	0.251	0.275	0.295
Xyl-3-1-HC	Rep1	0.804	0.704	0.66	0.683	0.606	0.592	0.659	0.621	0.703	0.776	0.84	0.92	0.787	0.699	0.777	0.867	0.757	0.676	0.866	0.631
Xyl-3-1-HC	Rep2	0.559	0.648	0.766	0.868	0.702	0.64	0.711	0.655	0.649	0.767	0.705	0.833	0.793	0.85	0.775	1.041	0.856	0.694	0.943	0.672
Xyl-3-1-HC	Rep3	0.765	0.729	0.789	0.858	0.773	0.731	0.745	0.769	0.678	0.683	0.722	0.731	0.765	0.83	0.826	0.853	0.724	0.755	0.803	0.605
Xyl-3-2-HC	Rep1	0.241	0.213	0.172	0.206	0.158	0.211	0.123	0.155	0.173	0.152	0.128	0.165	0.155	0.183	0.13	0.148	0.169	0.128	0.214	0.167
Xyl-3-2-HC	Rep2	0.123	0.215	0.223	0.156	0.144	0.139	0.141	0.154	0.141	0.201	0.147	0.148	0.148	0.133	0.192	0.146	0.156	0.133	0.197	0.182
Xyl-3-2-HC	Rep3	0.129	0.134	0.168	0.184	0.172	0.142	0.13	0.15	0.162	0.181	0.163	0.134	0.212	0.205	0.185	0.213	0.23	0.122	0.167	0.225
RG-I-Gal3-6-HC	Rep1	0.266	0.261	0.18	0.145	0.202	0.176	0.164	0.326	0.295	0.257	0.385	0.319	0.41	0.217	0.315	0.385	0.255	0.483	0.444	0.251
RG-I-Gal3-6-HC	Rep2	0.264	0.314	0.252	0.222	0.25	0.212	0.232	0.343	0.396	0.252	0.444	0.492	0.352	0.289	0.468	0.388	0.395	0.391	0.461	0.277
RG-I-Gal3-6-HC	Rep3	0.246	0.213	0.219	0.231	0.204	0.266	0.329	0.312	0.405	0.323	0.462	0.283	0.258	0.281	0.425	0.349	0.418	0.408	0.37	0.331
HG-Bbde-2-HC	Rep1	1.063	1.108	1.129	1.096	0.935	1.005	1.037	1.11	1.072	0.987	1.058	1.043	0.927	0.95	0.907	1.017	0.941	0.95	0.903	0.891
HG-Bbde-2-HC	Rep2	1.1	0.994	1.008	1.09	1.082	1.018	1.143	1.009	1.047	0.983	1.099	1.148	1.026	1.057	1.08	1.12	0.965	0.984	1.162	0.945
HG-Bbde-2-HC	Rep3	1.008	1.032	1.034	1.026	1.015	0.995	0.956	1.091	1.052	1.05	1.07	1.067	0.964	0.991	0.998	1.075	0.988	0.953	1.082	0.925
Gal4-BB6-HC	Rep1	0.9	0.987	1.012	0.975	0.859	0.877	0.854	0.869	0.868	0.789	0.886	0.483	0.267	0.184	0.266	0.21	0.295	0.216	0.271	0.23
Gal4-BB6-HC	Rep2	0.805	0.894	0.944	0.877	0.899	0.839	0.841	0.769	0.885	0.883	0.841	0.387	0.305	0.23	0.179	0.296	0.225	0.201	0.233	0.221
Gal4-BB6-HC	Rep3	0.926	0.928	0.925	0.957	0.928	0.921	0.857	0.832	0.92	0.869	0.713	0.507	0.253	0.17	0.201	0.279	0.267	0.245	0.23	0.202
RG-I-Gal3-7-HC	Rep1	0.197	0.184	0.299	0.208	0.206	0.343	0.353	0.446	0.535	0.532	0.645	0.636	0.603	0.658	0.672	0.523	0.566	0.453	0.421	0.308
RG-I-Gal3-7-HC	Rep2	0.224	0.318	0.264	0.214	0.305	0.34	0.361	0.526	0.499	0.511	0.526	0.446	0.585	0.757	0.576	0.624	0.437	0.545	0.473	0.39
RG-I-Gal3-7-HC	Rep3	0.216	0.253	0.188	0.239	0.319	0.245	0.258	0.481	0.49	0.632	0.545	0.512	0.563	0.595	0.561	0.542	0.465	0.365	0.489	0.407
Xyl-BB5-1-HC	Rep1	0.97	0.915	0.985	0.955	0.954	0.926	0.968	0.994	0.928	0.973	0.943	0.981	0.905	0.917	0.968	1.059	0.904	0.848	0.907	0.864
Xyl-BB5-1-HC	Rep2	0.877	0.867	0.945	0.958	0.844	0.995	0.934	0.916	0.907	0.85	1.018	1.05	1.015	1.062	1.032	1.12	0.974	0.958	1.092	0.982
Xyl-BB5-1-HC	Rep3	0.914	0.975	0.983	0.975	0.945	0.972	0.856	0.945	0.952	0.973	0.939	0.989	0.951	1.035	0.966	1.012	0.983	0.962	1.028	1.022
Xyl-BB8-HC	Rep1	0.88	0.924	0.978	0.928	0.815	0.888	0.81	0.991	0.901	0.878	0.971	1.021	0.882	0.922	0.888	1.054	0.88	0.88	0.91	0.892
Xyl-BB8-HC	Rep2	0.852	0.841	0.986	0.937	0.846	0.955	0.974	0.895	0.899	0.883	0.931	1.041	0.935	1.022	0.987	1.108	0.996	1.066	1.15	0.938
Xyl-BB8-HC	Rep3	0.887	0.996	0.887	0.953	0.931	0.881	0.88	0.959	1.036	0.974	0.953	0.969	0.969	0.996	0.998	0.987	0.985	0.993	0.991	0.934
Xyl-MeGlcA-1-HC	Rep1	0.573	0.601	0.653	0.697	0.712	0.722	0.725	0.929	1.105	0.914	0.98	1.077	1.086	1.052	0.917	0.857	0.884	0.873	0.96	0.897
Xyl-MeGlcA-1-HC	Rep2	0.59	0.633	0.644	0.753	0.648	0.844	0.831	0.887	0.815	0.919	0.995	1.022	1.149	0.998	1.038	0.996	0.988	0.987	1.153	0.961
Xyl-MeGlcA-1-HC	Rep3	0.463	0.672	0.573	0.717	0.732	0.788	0.812	0.909	0.985	0.891	1.053	0.992	1.066	0.888	0.987	0.978	1.003	0.981	0.992	1.011
Xyl-BB2-HC	Rep1	0.928	1.01	0.911	0.888	0.835	0.959	0.975	1.036	0.94	1.011	1.089	0.878	0.975	0.892	1.027	0.879	0.973	0.904	0.933	0.895
Xyl-BB2-HC	Rep2	0.952	0.82	0.95	0.965	0.936	0.9	0.93	0.824	0.929	1.003	1.078	0.967	1.083	1.054	1.265	0.92	1.018	1.108	0.965	0.842
Xyl-BB2-HC	Rep3	0.935	0.992	0.997	0.982	1.08	1.043	0.764	0.938	0.983	1.021	1.018	1.082	0.849	1.067	1.011	1.186	1.002	1.04	1.043	0.865
Xyl-BB5-2-HC	Rep1	0.945	0.977	0.949	0.901	0.81	0.875	0.933	1.013	0.912	0.964	1.038	1.031	0.825	0.881	0.917	1.003	0.899	0.926	0.958	0.925
Xyl-BB5-2-HC	Rep2	0.825	0.872	0.886	0.994	0.836	0.886	0.876	0.92	0.928	0.864	0.986	1.056	0.974	1.088	0.958	1.052	0.971	1.022	1.163	0.932
Xyl-BB5-2-HC	Rep3	0.933	1.022	0.912	1.04	0.969	1.019	0.963	0.992	0.986	0.877	1.029	1.01	0.951	0.832	0.976	0.989	1.015	0.972	1.036	0.962
Xyl-BB3-HC	Rep1	0.954	0.995	1.036	1.072	0.958	0.945	0.935	1.021	0.996	0.922	0.97	0.993	0.876	0.857	0.972	0.974	0.941	0.952	0.968	0.876
Xyl-BB3-HC	Rep2	0.833	0.848	0.894	1.031	0.997	0.944	0.964	0.864	0.883	0.897	0.973	1.052	0.981	1.03	0.981	1.091	0.971	0.962	1.095	0.985
Xyl-BB3-HC	Rep3	0.917	1.037	0.927	1.018	1.04	0.983	0.93	0.978	0.967	0.929	0.925	0.972	1.015	0.967	0.996	0.979	1.017	0.967	1.059	1.012
Xyl-GlcA-HC	Rep1	1.009	0.996	1.037	0.988	0.894	0.969	0.921	0.977	0.919	0.943	1.017	1.02	0.914	0.936	1.001	1.063	0.996	0.91	0.994	0.921
Xyl-GlcA-HC	Rep2	0.945	0.908	0.986	1.094	0.961	0.894	0.951	0.89	0.925	0.944	1.071	1.135	1.014	1.115	1.067	1.199	1.013	0.934	1.21	0.954
Xyl-GlcA-HC	Rep3	0.986	1.017	1.035	1.126	1.183	1.012	0.849	0.987	0.999	0.941	1.022	1.081	1.023	1.031	0.988	1.125	1.012	1.002	1.012	0.989
Xyl-BB4-1-HC	Rep1	1.011	1.02	1.032	0.925	0.928	0.957	0.947	0.977	0.938	0.974	0.958	0.973	0.905	0.961	0.93	1.006	0.909	0.909	0.922	0.918
Xyl-BB4-1-HC	Rep2	0.83	0.941	0.915	1.014	0.88	0.853	0.88	0.837	0.921	0.893	0.972	1.086	1.025	1.115	1.06	1.111	0.987	1.011	1.118	0.924
Xyl-BB4-1-HC	Rep3	1.012	1.033	1.039	0.981	1.007	0.971	0.933	0.963	1.016	1.057	1.016	1.08	1.004	1.002	1.013	1.093	0.985	0.973	1.058	1.012
Xyl-BB6-HC	Rep1	0.906	0.957	1	0.927	0.901	0.963	0.945	0.968	0.876	0.927	0.914	0.995	0.926	0.857	0.924	1.005	0.887	0.875	0.955	0.877
Xyl-BB6-HC	Rep2	0.844	0.871	0.911	0.995	0.893	0.839	0.866	0.812	0.832	0.882	0.891	1.096	0.998	1.085	0.996	1.115	0.98	0.922	1.145	0.971
Xyl-BB6-HC	Rep3	0.996	1.039	1.1	1.102	1.084	1.051	0.842	0.972	1.028	0.934	0.992	1.015	1.006	0.932	1.006	1.1	1.037	1.007	1.046	0.984
Xyl-3Ar-HC	Rep1	0.242	0.144	0.132	0.196	0.109	0.158	0.123	0.227	0.315	0.542	0.596	0.539	0.628	0.593	0.653	0.736	0.811	0.617	0.555	0.333
Xyl-3Ar-HC	Rep2	0.159	0.174	0.131	0.133	0.118	0.171	0.236	0.247	0.471	0.494	0.63	0.633	0.545	0.732	0.614	0.605	0.714	0.549	0.589	0.459
Xyl-3Ar-HC	Rep3	0.143	0.118	0.121	0.13	0.125	0.144	0.239	0.319	0.419	0.575	0.585	0.665	0.654	0.601	0.633	0.72	0.732	0.495	0.419	0.442
Xyl-MeGlcA-2-HC	Rep1	0.213	0.238	0.199	0.254	0.159	0.18	0.158	0.41	0.532	0.785	0.863	0.875	0.892	0.826	0.942	0.948	0.84	0.904	0.963	0.931
Xyl-MeGlcA-2-HC	Rep2	0.236	0.221	0.234	0.269	0.219	0.244	0.264	0.465	0.545	0.812	0.881	0.96	0.765	0.932	0.985	1.068	0.954	0.935	1.06	1.012
Xyl-MeGlcA-2-HC	Rep3	0.255	0.321	0.309	0.312	0.343	0.235	0.234	0.531	0.658	0.879	0.86	0.836	0.883	0.866	0.9	0.973	1.096	0.954	0.815	1.032
Xyl-BB4-2-HC	Rep1	0.994	0.94	1.004	0.891	0.898	0.887	0.872	1.076	0.947	0.965	1.008	1.093	0.91	0.912	0.924	0.989	0.913	0.915	0.978	0.928
Xyl-BB4-2-HC	Rep2	0.86	0.901	0.915	0.98	1.028	0.937	0.962	0.88	0.898	0.868	0.937	1.103	0.985	1.15	1.025	1.218	0.979	0.976	1.225	0.947
Xyl-BB4-2-HC	Rep3	0.997	1.039	0.982	1.017	1.04	1.084	0.828	0.962	0.978	1.031	1.012	1.026	1.031	0.89	1.002	1.053	1.015	1.024	1.055	1.102
RG-I-4-HC	Rep1	0.114	0.116	0.137	0.104	0.109	0.116	0.111	0.113	0.116	0.121	0.135	0.115	0.126	0.127	0.127	0.134	0.105	0.122	0.129	0.129
RG-I-4-HC	Rep2	0.112	0.135	0.119	0.123	0.126	0.117	0.117	0.115	0.123	0.102	0.138	0.153	0.122	0.112	0.14	0.125	0.144	0.129	0.118	0.131
RG-I-4-HC	Rep3	0.108	0.114	0.107	0.125	0.105	0.132	0.111	0.119	0.121	0.118	0.123	0.123	0.11	0.141	0.114	0.12	0.127	0.126	0.132	0.127
Cal-HC	Rep1	1.089	1.169	1.082	1.201	1.182	1.123	1.201	1.158	1.256	1.098	1.149	1.081	1.226	1.124	1.058	1.084	1.124	1.014	1.149	1.024
Cal-HC	Rep2	1.121	1.024	1.008	1.09	1.082	1.018	1.143	1.009	1.047	1.037	1.099	1.148	1.026	1.057	1.08	1.12	1.065	0.984	1.162	1.045
Cal-HC	Rep3	1.008	1.032	1.034	1.026	1.015	1.056	1.023	1.091	1.052	1.05	1.07	1.067	0.964	0.991	0.998	1.075	0.988	1.053	1.082	1.025
HG-BBMe-HC	Rep1	0.7	0.729	0.752	0.851	0.814	0.91	0.781	0.775	0.802	0.801	0.813	0.769	0.71	0.731	0.716	0.689	0.503	0.542	0.506	0.481
HG-BBMe-HC	Rep2	0.646	0.768	0.761	0.846	0.84	0.933	0.947	0.808	0.876	0.858	0.781	0.757	0.749	0.715	0.694	0.639	0.608	0.553	0.554	0.469
HG-BBMe-HC	Rep3	0.694	0.706	0.815	0.763	0.817	0.976	0.866	0.818	0.825	0.867	0.816	0.793	0.732	0.752	0.686	0.674	0.628	0.578	0.451	0.521
AG-3-3-HC	Rep1	1.011	1.098	1.002	1.052	1.072	1.085	1.114	1.053	1.084	1.153	1.069	1.009	1.121	1.023	1.051	0.976	1.143	1.107	1.032	1.122
AG-3-3-HC	Rep2	1.034	1.052	1.112	0.948	1.002	1.032	1.101	0.969	1.034	1.063	1.125	1.059	0.963	1.134	1.045	1.149	1.056	1.055	0.981	1.022
AG-3-3-HC	Rep3	1.081	1.023	1.092	1.125	0.983	1.041	0.916	0.985	1.037	1.089	1.091	1.089	1.038	1.045	1.092	1.029	0.961	1.062	1.06	1.028
AG-2-HC	Rep1	0.52	0.593	0.578	0.686	0.654	0.704	0.773	0.731	0.75	0.768	0.72	0.667	0.602	0.638	0.581	0.555	0.542	0.531	0.436	0.439
AG-2-HC	Rep2	0.654	0.551	0.647	0.721	0.778	0.663	0.816	0.723	0.703	0.657	0.729	0.734	0.667	0.654	0.546	0.487	0.538	0.456	0.532	0.473
AG-2-HC	Rep3	0.532	0.503	0.526	0.628	0.705	0.738	0.724	0.776	0.842	0.722	0.681	0.635	0.683	0.592	0.604	0.613	0.524	0.438	0.507	0.464
AG-3-4-HC	Rep1	0.331	0.362	0.571	0.563	0.552	0.586	0.606	0.693	0.673	0.79	0.709	0.551	0.57	0.588	0.577	0.418	0.447	0.384	0.424	0.397
AG-3-4-HC	Rep2	0.322	0.298	0.465	0.487	0.437	0.518	0.533	0.604	0.782	0.722	0.715	0.673	0.554	0.522	0.483	0.485	0.453	0.376	0.379	0.463
AG-3-4-HC	Rep3	0.258	0.354	0.429	0.564	0.591	0.536	0.582	0.621	0.565	0.594	0.653	0.586	0.496	0.528	0.467	0.383	0.401	0.457	0.443	0.283
AGP-Ga-HC	Rep1	0.308	0.325	0.493	0.391	0.428	0.508	0.425	0.542	0.508	0.528	0.555	0.578	0.515	0.506	0.481	0.308	0.409	0.394	0.346	0.283
AGP-Ga-HC	Rep2	0.322	0.343	0.427	0.459	0.581	0.523	0.552	0.517	0.527	0.534	0.558	0.543	0.571	0.429	0.432	0.467	0.373	0.475	0.431	0.321
AGP-Ga-HC	Rep3	0.256	0.381	0.376	0.476	0.457	0.426	0.56	0.482	0.473	0.477	0.493	0.579	0.467	0.406	0.465	0.403	0.327	0.342	0.322	0.209
