## Supplemental Table S6 for "Daily glycome and transcriptome profiling reveals polysaccharide structures and glycosyltransferases critical for cotton fiber growth"

### Sheet: SOM
Supplemental Table S6. Self-organizing map (SOM) groups of glycome profiled polysaccharide fractions and the epitopes present in each group.
Table S6A. Self-organizing map (SOM) groups of pectin-enriched fractions and the epitopes present in each group.
SOM groups -Buffer soluble Pectin enriched fraction	Pectin related epitopes	Hemicellulose related epitopes
G1-P	Gal4-BB3, Gal4-BB6	XG-XLX-1, XG-(XXXG)2-2
G2-P		XG-XLX-3, XG-XLX-2, XG-XnLG
G3-P	RG-I-Gal3-2, RG-I-Gal3-1
G4-P	RG-I-Gal3-5, RG-I-Gal2-2	XG-(XXXG)2-1*
G5-P		Fuc, XG-XX-1, XG-XX-2, XG-FF-2, XG-(XXXG)3-2
G6-P		XG-L-2, XG-L-1, XG-FF-1
G7-P	RG-I-Gal3-7, RG-I-Gal1-4
G8-P	RG-I-Gal1-2, RG-I-3, RG-I-Gal3-4
G9-P		Xyl-BB5-1, Xyl-BB4-1
G10-P		Xyl-2Ar/XG-ArAr-2*
G11-P	RG-I-Gal1-1, RG-I-Gal1-3, AG-4
G12-P	RG-I-Gal3-6, RG-I-Gal3-3, AG-3-4
G13-P	RG-Ib-1	Xyl-3-2
G14-P		Xyl-BB3, Xyl-GlcA
G15-P	HG-Bbde-2, RG-I-BB-2, RG-I-BB-3, AG-4/Gal3-BB, RG-I-BB-1, AG-3-2, HG-Bbde-1
G16-P	AG-2, RG-Ib-2*	Callose, Xyl-MeGlcA-1*
G17-P		Xyl-BB8*, Xyl-BB2, Xyl-BB5-2, Xyl-BB6, Xyl-BB4-2
G18-P	None
G19-P	AG-3-3, AGP-Ga, RG-Ic-2
G20-P	HG-BBMe, RG-Ic-1*, RG-Ia*, RG-I-1*, RG-I-4*, AG-3-1*, RG-I-2*, RG-I-Gal2-1*	Xyl-3Ar*, Xyl-3-1*, Xyl-MeGlcA-2*, Xyl-2*, XG-(XXXG)3-1*, Xyl-2Ar/XG-ArAr-1*
*Epitopes are very low in content, which are excluded from the analysis
Table S6B. Self-organizing map (SOM) groups of hemicellulose-enriched fractions and the epitopes present in each group.
SOM groups - Hemicellulose enriched fraction	Pectin related epitopes	Hemicellulose related epitopes
G1-HC	Gal4-BB3, Gal4-BB6, RG-I-Gal2-1
G2-HC	RG-I-Gal1-1, RG-Ic-1
G3-HC	RG-I-BB-3 & RG-Ib-2	XG-(XXXG)3-2
G4-HC	RG-Ib-1*, RG-I-BB-2	XG-XX-2
G5-HC	RG-I-Gal1-4	XG-XnLG, Xyl-2Ar/XG-ArAr-1, Xyl-2Ar/XG-ArAr-2
G6-HC	HG-BBMe, AG-2	XG-XLX-2, XG-XLX-3
G7-HC	RG-Ic-2	XG-XLX-1, XG-XX-1
G8-HC	HG-Bbde-1	XG-(XXXG)2-1
G9-HC	AGP-Ga, AG-3-4, RG-Ia, AG-3-2
G10-HC	None
G11-HC	HG-Bbde-2	XG-(XXXG)3-1*, XG-L-1
G12-HC	AG-3-3	Callose, XG-L-2, Xyl-2*, XG-FF-1, XG-(XXXG)2-2
G13-HC	RG-I-Gal1-2, RG-I-Gal1-3, AG-4, AG-4/Gal3-BB
G14-HC	RG-I-Gal3-3, RG-I-Gal2-2	Xyl-MeGlcA-1
G15 -HC	RG-I-4*, RG-I-3	Xyl-BB2
G16-HC	RG-I-BB-1	Fuc, XG-FF-2, Xyl-BB5-2, Xyl-BB3
G17-HC	RG-I-Gal3-7	Xyl-3Ar, Xyl-MeGlcA-2
G18-HC	RG-I-Gal3-1, RG-I-Gal3-2*, RG-I-Gal3-4*, RG-I-Gal3-5*, RG-I-Gal3-6
G19-HC	AG-3-1*, RG-I-1*
G20-HC	RG-I-2*	Xyl-3-1, Xyl-BB5-1, Xyl-GlcA, Xyl-BB6, Xyl-3-2*, Xyl-BB8, Xyl-BB4-1, Xyl-BB4-2
*Epitopes that are very low in content, which are excluded from the analysis
