## Supplemental Table S7 for "Daily glycome and transcriptome profiling reveals polysaccharide structures and glycosyltransferases critical for cotton fiber growth"

### Sheet: Correlation
Supplemental Table S7. Correlation analysis of cotton fiber phenotypes and the polysaccharide epitopes.
Epitopes	Percent growth rate*	Fiber turgor pressure (Mpa)*	Microfibril orientation *	Crystalline cellulose (%)*
Fuc-P	0.806408	-0.13953	-0.898885	-0.88746
RG-Ia-P	0.606034	-0.0172007	-0.570674	-0.595207
RG-I-Gal3-1-P	0.707834	-0.00923878	-0.891701	-0.8941
RG-I-Gal1-1-P	0.83137	-0.276591	-0.912403	-0.859239
RG-I-Gal3-2-P	0.764556	-0.0226157	-0.869911	-0.90798
RG-I-Gal3-3-P	0.735986	-0.132918	-0.870654	-0.888399
RG-I-BB-1-P	0.820713	-0.319896	-0.882653	-0.823249
RG-Ic-1-P	0.398041	-0.10923	-0.559944	-0.272531
RG-I-Gal2-1-P	0.562641	-0.0526687	-0.659413	-0.600388
RG-Ic-2-P	0.827682	-0.401911	-0.868357	-0.812801
AG-3-1-P	0.18876	0.306695	-0.476476	-0.493708
RG-Ib-1-P	0.760057	-0.294083	-0.566826	-0.50965
RG-I-Gal1-2-P	0.725174	-0.142708	-0.896895	-0.884962
RG-I-BB-2-P	0.813303	-0.305726	-0.912501	-0.848037
HG-Bbde-1-P	0.8059	-0.322615	-0.895452	-0.833948
RG-I-3-P	0.635347	-0.124999	-0.88331	-0.801255
RG-I-Gal1-3-P	0.783412	-0.135457	-0.910186	-0.911197
XG-XnLG-P	0.446138	0.104362	-0.704299	-0.598254
XG-XLX-1-P	0.805759	-0.134488	-0.876088	-0.858304
XG-XLX-2-P	0.486524	0.241577	-0.65292	-0.672358
XG-(XXXG)3-1-P	0.28746	0.384539	-0.498932	-0.559366
XG-(XXXG)2-1-P	0.412631	0.29468	-0.700035	-0.656255
RG-I-Gal1-4-P	0.641408	-0.0451095	-0.86248	-0.808089
RG-Ib-2-P	0.274246	0.123848	-0.521476	-0.530298
RG-I-BB-3-P	0.814646	-0.29822	-0.923238	-0.833458
RG-I-Gal2-2-P	0.260336	0.371925	-0.651321	-0.645501
AG-4-P	0.723282	-0.134535	-0.845963	-0.812922
RG-I-Gal3-4-P	0.635474	-0.00739126	-0.862879	-0.862747
XG-FF-1-P	0.808439	-0.170421	-0.915129	-0.890512
AG-3-2-P	0.777232	-0.226757	-0.893374	-0.863641
XG-(XXXG)3-2-P	0.797259	-0.161735	-0.906322	-0.8825
XG-L-1-P	0.821667	-0.221432	-0.910309	-0.870067
AG-4/Gal3-BB-P	0.793769	-0.237741	-0.930476	-0.873186
RG-I-1-P	0.347038	0.165024	-0.490344	-0.54607
XG-XLX-3-P	0.637023	-0.138554	-0.804203	-0.712436
RG-I-2-P	-0.0208227	0.394326	-0.281786	-0.276805
XG-(XXXG)2-2-P	0.792012	-0.128575	-0.859961	-0.84516
XG-XX-1-P	0.784944	-0.114261	-0.886105	-0.886367
XG-L-2-P	0.813082	-0.204179	-0.901445	-0.872892
XG-XX-2-P	0.787267	-0.116928	-0.888088	-0.885349
Xyl-2-P	0.331671	-0.255913	-0.242116	-0.268544
XG-FF-2-P	0.812598	-0.186597	-0.888846	-0.867299
Gal4-BB3-P	0.915579	-0.304751	-0.89383	-0.872816
Xyl-2Ar/XG-ArAr-1-P	0.720947	0.00842513	-0.725701	-0.784858
Xyl-2Ar/XG-ArAr-2-P	0.751105	-0.144948	-0.76725	-0.745614
RG-I-Gal3-5-P	0.557942	0.148861	-0.829926	-0.846047
Xyl-3-1-P	0.631571	-0.0775986	-0.696722	-0.661544
Xyl-3-2-P	0.690958	-0.315208	-0.497725	-0.53078
RG-I-Gal3-6-P	0.652357	-0.0342386	-0.860018	-0.882526
HG-Bbde-2-P	0.839896	-0.273927	-0.918724	-0.894505
Gal4-BB6-P	0.920871	-0.31961	-0.826919	-0.82468
RG-I-Gal3-7-P	0.808848	-0.169781	-0.94281	-0.911476
Xyl-BB5-1-P	0.859737	-0.417761	-0.871034	-0.781765
Xyl-BB8-P	0.685654	-0.438505	-0.660664	-0.583863
Xyl-MeGlcA-1-P	0.539258	-0.297698	-0.66719	-0.526743
Xyl-BB2-P	0.563871	-0.500222	-0.515457	-0.446579
Xyl-BB5-2-P	0.855837	-0.619166	-0.688689	-0.615144
Xyl-BB3-P	0.884532	-0.332708	-0.883385	-0.843138
Xyl-GlcA-P	0.909821	-0.396275	-0.868597	-0.828797
Xyl-BB4-1-P	0.853636	-0.367698	-0.874004	-0.812093
Xyl-BB6-P	0.721361	-0.553908	-0.610387	-0.552672
Xyl-3Ar-P	0.259793	0.28236	-0.134551	-0.300242
Xyl-MeGlcA-2-P	0.553663	-0.218835	-0.574189	-0.523
Xyl-BB4-2-P	0.824738	-0.560685	-0.699389	-0.628087
RG-I-4-P	0.716429	-0.195024	-0.793136	-0.705616
Cal-P	0.604609	-0.0665788	-0.849571	-0.801916
HG-BBMe-P	0.847406	-0.219802	-0.939916	-0.948187
AG-3-3-P	0.865648	-0.326567	-0.943878	-0.908088
AG-2-P	0.674088	-0.134455	-0.900769	-0.844344
AG-3-4-P	0.726635	-0.226309	-0.900528	-0.818367
AGP-Ga-P	0.915067	-0.480344	-0.91601	-0.862781
Fuc-HC	0.120302	-0.0702268	-0.228632	-0.181575
RG-Ia-HC	-0.261441	0.863627	-0.00406486	-0.21589
RG-I-Gal3-1-HC	-0.67733	0.644096	0.644009	0.548422
RG-I-Gal1-1-HC	0.837861	-0.170061	-0.816743	-0.887556
RG-I-Gal3-2-HC	-0.473818	0.379612	0.627874	0.560817
RG-I-Gal3-3-HC	-0.582327	0.775402	0.335879	0.0849067
RG-I-BB-1-HC	0.0563007	0.0743417	-0.231252	-0.0199957
RG-Ic-1-HC	0.550844	0.0748582	-0.617492	-0.519238
RG-I-Gal2-1-HC	0.639906	-0.0581809	-0.748469	-0.626461
RG-Ic-2-HC	0.584742	-0.0397035	-0.576212	-0.777781
AG-3-1-HC	-0.445634	0.172964	0.439505	0.516117
RG-Ib-1-HC	0.62989	-0.250401	-0.395688	-0.400802
RG-I-Gal1-2-HC	-0.680059	0.887071	0.457799	0.231474
RG-I-BB-2-HC	0.845845	-0.422696	-0.667026	-0.641222
HG-Bbde-1-HC	0.631613	-0.260306	-0.420612	-0.536259
RG-I-3-HC	-0.121384	0.140031	0.19278	-0.130216
RG-I-Gal1-3-HC	-0.545338	0.723073	0.414019	0.32627
XG-XnLG-HC	0.184417	0.743932	-0.499489	-0.659421
XG-XLX-1-HC	0.551983	0.0478326	-0.677296	-0.854803
XG-XLX-2-HC	0.544756	0.136527	-0.747768	-0.857569
XG-(XXXG)3-1-HC	0.165947	0.0423338	-0.472804	-0.397606
XG-(XXXG)2-1-HC	0.608185	-0.425084	-0.403699	-0.541345
RG-I-Gal1-4-HC	0.195738	0.481805	-0.53884	-0.554823
RG-Ib-2-HC	0.168872	0.272335	-0.301702	-0.389095
RG-I-BB-3-HC	0.387082	0.146842	-0.54702	-0.766552
RG-I-Gal2-2-HC	-0.563418	0.645805	0.354753	0.132133
AG-4-HC	-0.450109	0.511834	0.290846	0.222655
RG-I-Gal3-4-HC	-0.398895	0.15284	0.465681	0.58823
XG-FF-1-HC	0.147693	-0.312109	-0.0460402	-0.170426
AG-3-2-HC	-0.366079	0.653828	0.162652	-0.155347
XG-(XXXG)3-2-HC	0.668558	0.0936798	-0.846721	-0.918808
XG-L-1-HC	-0.0032264	0.179702	-0.107059	-0.261289
AG-4/Gal3-BB-HC	-0.512695	0.528392	0.384077	0.269946
RG-I-1-HC	-0.574813	0.453661	0.294865	0.421597
XG-XLX-3-HC	0.698207	0.0695652	-0.886106	-0.950828
RG-I-2-HC	-0.44682	0.00693402	0.465912	0.577845
XG-(XXXG)2-2-HC	0.272799	-0.190171	-0.183606	-0.279943
XG-XX-1-HC	0.52615	0.199537	-0.640941	-0.812932
XG-L-2-HC	0.265023	-0.353841	-0.309568	-0.321346
XG-XX-2-HC	0.714568	-0.51336	-0.598326	-0.604616
Xyl-2-HC	0.192767	-0.340481	0.157106	0.265654
XG-FF-2-HC	0.165807	-0.249017	-0.296117	-0.152811
Gal4-BB3-HC	0.744292	0.00918847	-0.854797	-0.855626
Xyl-2Ar/XG-ArAr-1-HC	0.576911	0.234648	-0.789701	-0.861144
Xyl-2Ar/XG-ArAr-2-HC	0.415137	0.346033	-0.636635	-0.793341
RG-I-Gal3-5-HC	-0.472677	0.501456	0.513953	0.429443
Xyl-3-1-HC	-0.384952	0.0660873	0.451	0.311985
Xyl-3-2-HC	0.107453	-0.364328	0.064251	0.180048
RG-I-Gal3-6-HC	-0.688865	0.489259	0.709504	0.609211
HG-Bbde-2-HC	0.419343	0.0968975	-0.538453	-0.588216
Gal4-BB6-HC	0.809419	-0.0819911	-0.896375	-0.907994
RG-I-Gal3-7-HC	-0.819136	0.72282	0.696871	0.477378
Xyl-BB5-1-HC	-0.480168	0.0929233	0.425682	0.412427
Xyl-BB8-HC	-0.585474	0.209551	0.535002	0.547219
Xyl-MeGlcA-1-HC	-0.934687	0.697203	0.748751	0.67179
Xyl-BB2-HC	-0.403571	0.313304	0.530155	0.182924
Xyl-BB5-2-HC	-0.412624	0.243301	0.367222	0.414478
Xyl-BB3-HC	-0.269551	-0.207435	0.160611	0.307921
Xyl-GlcA-HC	-0.188184	-0.127849	0.246479	0.189073
Xyl-BB4-1-HC	-0.320834	0.0571321	0.408362	0.322876
Xyl-BB6-HC	-0.224036	-0.236186	0.2492	0.314436
Xyl-3Ar-HC	-0.83655	0.539554	0.868319	0.650482
Xyl-MeGlcA-2-HC	-0.897891	0.482024	0.921026	0.834446
Xyl-BB4-2-HC	-0.439274	0.0586459	0.393339	0.485281
RG-I-4-HC	-0.612329	0.222002	0.646019	0.622371
Cal-HC	0.0984268	0.242966	-0.329087	-0.301596
HG-BBMe-HC	0.433973	0.242658	-0.690864	-0.849099
AG-3-3-HC	-0.168536	0.348881	0.344982	0.0569053
AG-2-HC	0.196831	0.492267	-0.56129	-0.694143
AG-3-4-HC	-0.235818	0.793555	-0.158653	-0.332152
AGP-Ga-HC	-0.1663	0.659861	-0.208399	-0.414246
*Pearson correlation coefficient (PCC) values of significantly correlated epitopes are in bold font.
