## Supplemental Table S9 for "Daily glycome and transcriptome profiling reveals polysaccharide structures and glycosyltransferases critical for cotton fiber growth"

### Sheet: CESAs
Supplemental Table S9. Correlation analysis of cellulose and cellulose synthases (CESAs) of Gossypium hirsutum.
Cellulose synthases		Arabidopsis	Gh Orthologs	Gh assigned names	Correlation A/D genome
Primary wall cellulose synthases
CESA1		AT4G32410	Gorai.009G009500	GhCESA1-1	-0.84 / -0.84
CESA1		AT4G32410	Gorai.009G010200	GhCESA1-2	-0.41 / 0.41
CESA2		AT4G39350	No orthologs found		NA
CESA3		AT5G05170	Gorai.003G092600	GhCESA3-1	0.68 / 0.19
CESA3		AT5G05170	Gorai.004G065900	GhCESA3-2	-0.09 / 0.18
CESA3		AT5G05170	Gorai.004G172400	GhCESA3-3	-0.42 / -0.66
CESA5		At5G09870	No orthologs found		NA
CESA6		AT5G64740	Gorai.002G150300	GhCESA6-1	-0.80 / -0.65
CESA6		AT5G64740	Gorai.003G049300	GhCESA6-2	-0.66 / -0.74
CESA6		AT5G64740	Gorai.008G100100	GhCESA6-3	-0.74 / -0.57
CESA6		AT5G64740	Gorai.009G255100	GhCESA6-4	0.55 / 0.67
CESA6		AT5G64740	Gorai.010G134500	GhCESA6-5	-0.82 / -0.65
CESA9		AT2G21770	Gorai.008G100200	GhCESA9-1	-0.69 / -0.52
CESA9		AT2G21770	Gorai.013G199500	GhCESA9-2	NA
CESA10		AT2G25540	No orthologs found		NA
Secondary wall cellulose synthases
CESA4		AT5G44030	Gorai.001G238100	GhCESA4-1	0.90 / 0.85
CESA4		AT5G44030	Gorai.004G057400	GhCESA4-2	0.67 / 0.68
CESA7		AT5G17420	Gorai.001G044700	GhCESA7-1	0.59 / 0.71
CESA7		AT5G17420	Gorai.009G009700	GhCESA7-2	0.70 / 0.69
CESA8		AT4G18780	Gorai.009G161200	GhCESA8-1	-0.66 / -0.27
CESA8		AT4G18780	Gorai.011G037900	GhCESA8-2	0.66 / 0.65
